# Hierarchical classification of immune cell transcriptomes at population-scale

**DOI:** 10.64898/2026.05.30.728980

**Authors:** Christopher Beltz, Zekai Qiu, Leon Sadowski, Joscha A. Kraske, Anmol Aggarwal, Alvaro Quintanal-Villalonga, Parvathy Manoj, Andrea Littbarski, Sunanjay Bajaj, Brigita Meškauskaitė, Shigeaki Umeda, Linas Mazutis, Samuel A. Rose, Joseph M. Chan, Tal Nawy, Juozas Nainys, Ronan Chaligne, Elisa de Stanchina, Katharina A. Kälber, Christiane S. Cussigh, Stefan M. Kallenberger, Anja Williams, Maximilian Jenzer, Tillmann Pompecki, Steffen Kahle, Nicolas Hohmann, Daniel P. Nussbaum, Nelson S. Moss, Etay Ziv, Anne K. Berger, Georg M. Haag, Christoph Springfeld, Stefanie Zschäbitz, Jessica C. Hassel, Jürgen Debus, Dirk Jäger, Christine A. Iacobuzio-Donahue, Karuna Ganesh, Dana Pe’er, Guy Ungerechts, Charles M. Rudin, Peter E. Huber, Thomas Walle

## Abstract

Accurate immune cell classification is essential for interpreting single-cell RNA sequencing (scRNA-seq) data. However, progress in automating cell type annotation is constrained by the lack of independent, high-resolution benchmarks, as routine data integration introduces statistical dependencies that inflate model generalizability. Here, we present the single-cell universal classification omnibus (Suco), a resource of independent, uniform expert annotations, and Compocyte, a modular hierarchical classifier. Together, they establish a framework that substantially outperforms existing classifiers while facilitating expert review of ambiguous annotations. Applying Compocyte across 50 studies, including three newly generated datasets, we classified 15.6 million leukocytes from 3,965 patients. Within this cohort, we identified a new tumor-associated resorptive macrophage phenotype, a non-canonical monocyte subtype in subclinical cytokine release syndrome, and the programmatic erosion of T cell memory stemness across metastatic sites. Suco and Compocyte thus provide a generalizable framework to uncover the principles governing human immunity at population scale.

**In brief:** The single-cell universal classification omnibus and the modular hierarchical classifier Compocyte enable annotating single cell RNA sequencing data from 3,965 patients, revealing novel resorptive macrophage and vaccination-associated monocyte states, alongside the erosion of T cell memory stemness as a hallmark of solid tumor metastases.

**Highlights:**

- Suco, a benchmark enabling novel single cell artificial intelligence models
- Compocyte, a hierarchical cell type classifier outperforming current architectures
- Macrophages adopt osteoclast-like gene expression states across cancer types
- Stem-like programs erode in metastasis-infiltrating T memory cells across tumors
