## Supplementary material for "Hierarchical classification of immune cell transcriptomes at population-scale": Table S1

cell_type_Suco_resource	cell_type_synonyms	positive_markers	negative_markers
(myo)fibroblast		ACTA2, CALD1, CLU, CNN1, COL1A1, COL1A2, COL3A1, COL3A2, CSPG4, DCN, DES, HRH2, MCAM, MYH11, NES, SNAI1, SNAI2, TAGLN, THY1, TWIST1, TWIST2, VIM	AGR2, CD14, CD19, CD27, CD28, CD3D, CD3E, CD3G, CD40LG, CD68, CD79A, CD8A, CPA1, CSF3R, CXCR1, EPCAM, GZMB, ICOS, KRT19, MMP7, NEUROD1, SDC1, SIRPA, TNF, TRAC
AS-DC		AXL, FCER1A, HLA-DR, IRF4, IRF7, IRF8, ITGAX, THBD	CD14, CLEC4C, CTSG, FCGR1A, FCGR3A, MPO, NRP1
B		CD19, CD79A, CD79B, MS4A1	CD27, CD36, CD38, CD3D, CD3E, CD3G, CD68, CXCR3, FAS, IL6R, IL6ST, IRF4, ITGAM, ITGAX, MKI67, MME, PRDM1, SDC1, SLAMF7, TLR4, TNF, TNFRSF17, TRAC, TRBC1, TRBC2, XBP1
B-memory		CD24, CD27, CXCR3, FAS	BCL6, CD14, CD1C, CD1D, CD27, CD38, CD80, CD86, CR2, CXCR3, DTX1, FAS, FCER2, FCRL5, GATA3, IL10, IL2RA, IL6R, IL6ST, IL7R, IRF4, IRF7, ITGAL, ITGAX, MKI67, PRDM1, PRF1, SDC1, SLAMF7, SPN, TCF3, TCL1A, TLR4, TNFRSF17, XBP1
B-memory-DN		CD24, CXCR3, CD27, FAS	CD27, CD38, CD3E, CD3G, FCRL5, IGHD, IGHG1, IGHG2, IGHG3, IGHG4, IGHM, SDC1, SLAMF7, XBP1
B-memory-IgM-MZ		CD27, CD24, CXCR3, IGHM, FAS, JCHAIN
B-memory-non-switched		CXCR3, FAS, CD24, CD27, IGHD	CD38, CD3D, CD3E, CD3G, CD68, IGHD, ITGAX, SDC1, SLAMF7, SPN, TCL1A, TNFRSF17
B-memory-switched		CD24, CD27, CXCR3, FAS	CD14, CD1C, CD38, CD3D, CD3E, CD3G, CD68, CLEC4A, IGHA2, IGHD, IGHM, IRF4, ITGAX, KLRB1, MKI67, PLD3, SDC1, SLAMF7, SPN, TCL1A, TNF, TNFRSF17, TRGC1, XBP1, ZEB2
B-naive		CCR7, CD40, IGHD, SELL	CD14, CD163, CD1C, CD27, CD38, CD3D, CD3E, CD3G, CD4, CD68, CD80, CD8A, CD8B, CXCR3, FAS, FCRL5, IGHA1, IGHA2, IGHE, IGHG1, IGHG2, IGHG3, IGHG4, IL10, IL2RA, IL6ST, IRF4, IRF7, ITGAE, ITGAL, JCHAIN, MKI67, NCAM1, PRDM1, SDC1, SIRPA, SLAMF7, TCL1A, TNF, TNFRSF17, XBP1
B-pb-mature		CD24, CD38, CD69, CD80, CD86, FCER2, IGHD
B-pb-t1		CD24, CD38, IGHM, IL10, JCHAIN, MME, PRSS3
B-pb-t2		CD24, CD38, CR2, FCER2, IGHD, IGHM, IL10, JCHAIN, MME, PRSS3
B-pb-t3		CD24, CD38, IGHD, IL10, PRSS3
B_proliferating		MKI67
CD4-MAIT-TCM		CXCR6, CCR6, SLC40A10
CD4-T		TNF, CD4, CD40LG	CD8A, CD8B
CD4-T-naive		CCR7, CD27, IL7R, S1PR1, S1PR4, SELL,TCF7	B3GAT1, BCL6, CD19, CD58, CD68, CD8A, CD8B, CD8_ADT, CDH1, CTLA4, CTSD, CXCR1, CXCR2, CXCR3, EPCAM, FAS, FCGR3A, GATA3, GZMA, GZMB, GZMH, GZMK, ICOS, IL18R1, IL2RA, IL2RB, ITGA1, ITGAE, ITGAL, KLRB1, KLRC1, KLRC2, KLRG1, KLRK1, NCAM1, NCR1, NCR3, NKG7, PRF1, RORC, RUNX3, SDC1, SLC4A10, TBX21, TCIRG1, TCRgd_ADT, TNFRSF18, TRDC, TRGC1, TRGC2, ZEB2
CD4-TCM		CCR7, CD27, CD28,CXCR3, FAS, IL7R, S1PR1, S1PR4, SELL	CD8A, CD8B, KLRB1, KLRG1, NCAM1, NKG7, SLC4A10
CD4-TCM_TFH		BCL6, CXCR5, GATA3, ICOS, IL6R, IL6ST	CD8A, CD8B
CD4-TCM_TH1		IFNG, TBX21
CD4-TCM_TH17		RORC, IL17A, IL17F
CD4-TCM_exhausted-progenitor		TOX, TCF7, PDCD1, CTLA4	CD8A, CD8B
CD4-TCM_nonexhausted		CD40LG, IFNG, TNFA	AHR, B3GAT1, BCL6, CD19, CD27, CD36, CD45RA_ADT, CD58, CD68, CD8A, CD8B, CD8_ADT, CDH1, CTSD, CXCR1, CXCR2, CXCR3, EOMES, EPCAM, FAS, FCGR3A, FOXP3, GATA3, GZMB, GZMH, GZMK, IFNG, IL18R1, IL2RA, IL2RB, IL6, ITGAE, ITGAL, KLRB1, KLRC1, KLRC2, KLRG1, KLRK1, NCAM1, NCR1, NCR3, NKG7, PRF1, PTGDR2, RORC, RUNX3, SDC1, SLC4A10, TBX21, TCIRG1, TRAV1-2, TRDC, TRGC1, TRGC2, ZEB2
CD4-TCM_terminal-exhaustion		TOX, PDCD1, CTLA4
CD4-TEM_TH17		RORC, IL17A, IL17F	SELL
CD4-TEM_nonexhausted		CD40LG, IFNG, TNFA	CCR7, CD8A, CD8B, SELL
CD4-TEM_terminal-exhaustion		TOX, PDCD1, CTLA4
CD4-T_proliferating		MKI67
CD56bright-NK		CCR7, EOMES, IL2RA, KIT, KLRC1, NCAM1, SELL, TBX21, TCF7	B3GAT1, CCR7, CCR7neg, CD16_ADT, CD27, CD3D, CD3E, CD3G, CD3_ADT, CD4, CD8A, CD8B, CX3CR1, CXCR1, CXCR2, FCGR3A, IFNG, KLRC2, KLRG1, LILRB1, PRF1, TRAC
CD56dim-NK		CX3CR1, CXCR1, CXCR2, FCGR3A, GZMA, GZMB, PRF1	B3GAT1, BCL6, CCR7, CD151, CD2, CD27, CD28, CD3D, CD3E, CD3G, CD3_ADT, CD4, CD44, CD8A, CD8B, CTLA4, CXCR1, CXCR2, CXCR3, FAS, GATA3, GZMK, ICOS, IFNG, IL18R1, IL2RA, IL7R, ITGAE, ITGAX, KIT, KLRC2, KLRG1, LILRB1, NCAM1, NCR1, S100A8, SELL, SLC4A10, TCF7, TRAC, TRBC1, TRBC2, TRGC1, TRGC2, ZNF683
CD56dim-NK_proliferating		MKI67
CD8-MAIT-KLRG1pos-effector		CXCR6, KLRG1, PRF1, SLC40A10	CCR7, CD27, CD4, ITGAE, SELL
CD8-T		CD8A, CD8B, EOMES, GZMA, GZMB, PRF1	CCR7, CD19, CD27, CD4, CD68, CDH1, EPCAM, NCAM1, SDC1, SELL, TRDC, TRGC1
CD8-T-KLRG1neg-effector	CD8-TEM	HSPA1B, IPCEF1, NEU1
CD8-T-KLRG1neg-effector_nonexhausted	CD8-TEM_nonexhausted	GZMB, GZMA, PRF1	B3GAT1, CCR7, CD19, CD27, CD4, CD68, CDH1, CXCR3, EPCAM, GZMK, ITGAE, KLRG1, NCAM1, SDC1, SELL, SLC4A10, TOX, TRDC, TRGC1
CD8-T-KLRG1neg-effector_preexhausted	CD8-TEM_preexhausted	GZMK, EOMES	B3GAT1, CD4, FCGR3A, KLRB1, KLRC1, NCAM1, SELL, SLC4A10
CD8-T-KLRG1neg-effector_terminal-exhaustion	CD8-TEM_terminal-exhaustion	CXCL13, HAVCR2, PDCD1, TOX, ENTPD1	CCR7, CD19, CD4, CD68, CDH1, EPCAM, NCAM1, SDC1, SELL, TRDC, TRGC1
CD8-T-KLRG1pos-effector	CD8-LLE-effector	CD8A, CD8B, EOMES, GZMA, GZMB, PRF1	CCR7, CD27, CD4, CD69, CXCR3, FAS, FCGR3A, GZMK, ITGAE, KLRC1, KLRG1, NCAM1, NCR1, NCR3, RORC, SELL, SLC4A10
CD8-T-KLRG1pos-effector_exhausted-progenitor	CD8-LLE_exhausted-progenitor	PDCD1, TOX, ENTPD1, TCF7	CCR7, SELL
CD8-T-KLRG1pos-effector_nonexhausted	CD8-LLE_nonexhausted	GZMB, GZMA, PRF1	B3GAT1, CCR7, CD16_ADT, CD19, CD27, CD28, CD4, CD4_ADT, CD56_ADT, CD58, CD68, CDH1, CTLA4, CXCR1, CXCR2, CXCR3, EOMES, EPCAM, FAS, FCER1G, FCGR3A, GZMH, GZMK, ICOS, IL18R1, IL2RB, IL7R, ITGAE, KLRB1, KLRC1, KLRK1, NCAM1, NCR1, NCR3, RORC, SDC1, SELL, SLC4A10, TCF7, TOX, TRAV1-2, TRDC, TRGC1
CD8-T-KLRG1pos-effector_preexhausted	CD8-LLE_preexhausted	GZMK, EOMES	AXL, B3GAT1, BCL6, CCR7, CD14, CD163, CD19, CD1C, CD27, CD36, CD4, CD58, CD68, CD69, CD79A, CDH1, CTLA4, CXCR1, CXCR2, CXCR3, EOMES, EPCAM, FAS, FCGR3A, FCGR3B, FUT4, GZMB, HBA1, ICOS, IL18R1, IL2RB, IL7R, ITGA1, ITGAE, ITGAL, ITGAX, KIT, KLRB1, KLRC1, KLRK1, KRT19, MARCO, NCAM1, NCR1, NCR3, PLD3, RORC, S100A8, SDC1, SELL, SIRPA, SLC4A10, TBX21, TRDC, TRGC1
CD8-T-KLRG1pos-effector_terminal-exhaustion	CD8-LLE_terminal-exhaustion	PDCD1, TOX, ENTPD1, TCF7	CCR7, CD28, CD4, CD40LG, FCGR3A, KLRB1, NCAM1, SELL
CD8-T-naive		CCR7, CD27, CD28, IL7R, S1PR1, S1PR4, SELL	B3GAT1, CD4, CD58, CD8A, CD8B, CXCR3, FAS, FCGR3A, GZMH, GZMK, IL2RB, KLRB1, KLRC1, KLRG1, NCAM1, PRF1, SLC4A10
CD8-TCM		CCR7, SELL, MAL, LEF1, PASK, PXYD7
CD8-TCM_exhausted-progenitor		PDCD1, TOX, ENTPD1, TCF7
CD8-TCM_nonexhausted		GZMB, GZMA, PRF1	B3GAT1, CD4, CD58, FAS, NCAM1
CD8-TCM_preexhausted		GZMK, EOMES
CD8-TCM_terminal-exhaustion		CXCL13, HAVCR2, PDCD1, TOX, ENTPD1
CD8-TRM		SPRY1, ZNF683, CXCR6, CD9, ITGA1, ITGAE
CD8-TRM_innate-like		KLRC1,NCR3	CD4
CD8-TRM_nonexhausted		GZMB, GZMA, PRF1	AXL, B3GAT1, BCL6, CCR7, CD14, CD163, CD19, CD1C, CD28, CD36, CD4, CD68, CD79A, CX3CR1, CXCR1, CXCR2, ENTPD1, EOMES, EPCAM, FCGR3A, FCGR3B, FOXP3, FUT4, GZMK, HBA1, IL18R1, IL1R1, ITGAL, ITGAX, KIT, KLRC1, KLRC2, KLRD1, KLRG1, KLRK1, KRT19, LILRB1, MARCO, NCAM1, NCR1, NCR3, PDCD1, PLD3, RORC, S100A8, S1PR1, SDC1, SELL, SIRPA, TBX21, TOX, TRDC, TRGC1
CD8-TRM_proliferating		MKI67
CD8-TRM_terminal-exhaustion		CXCL13, HAVCR2, PDCD1, TOX, ENTPD1	CCR7, CD19, CD4, CD68, CXCR1, CXCR2, IL7R, ITGAE, NCAM1, NCR1, RORC, SELL
CD8-T_KLRG1neg-effector	CD8-TEM	HSPA1B, IPCEF1, NEU1
CD8-T_KLRG1pos-effector	CD8-LLE	LYST, SH2D1A, KLRG1
CD8-T_innate-like		KLRC1,NCR3
DC		ID2, ITGAX, ZEB2, CD1C, CD1A
ERY		ALAS2, HBA1, HBA2, HBB, HBD, HBM	CD19, CD3D, CD3E, CD3G, FCGR3A, ITGB3, NCAM1, TRAC, TUBB1
FDC		CR1, CR2, FDCSP, MFGE8
GC-B		AICDA, BCL6, CXCL13, LTA	CD3D, CD3E, CD3G, CD68, SDC1
GC-B_proliferating		MKI67	CD3D, CD3E, CD3G, CD68, PRDM1, SDC1, SLAMF7
HSC	MCP	KIT, CD34, FCER1A, GATA2, IRF7, TCF4, TPSAB1
ILC		IL7R, NCR1, NCR2, NCR3, AHR	CD3D, CD3E, CD3G, TRAC
ILC1		CXCR3, IL12RB1, IL1R1, IL1R2, KLRB1, NCR3, TNFRSF10A
ILC2		AHR, CCR4, GATA3, ICOS, IL17RB, IL2RA, IL7R, KLRB1, KLRG1, PTGDR2	CD2, CD3D, CD3E, CD3G, CD4, CD8A, CD8B, CXCR1, EOMES, GZMB, GZMK, NCAM1, NCR1, NCR3, TRAC
ILC3-NCRneg		AHR, IL1R2, IL23R, IL7R, KIT, KLRB1, RORC, TNFSF11	CD3D, CD3E, CD3G, CD68, CD8A, CD8B, CXCR1, CXCR2, EPCAM, NCR1, NCR3, TRAC
ILC3-NCRpos		AHR, ICOS, IL1R2, IL23R, IL7R, KIT, KLRB1, NCR2, RORC, TNFSF11
Langerhans		CD1A, CD207, CDH1, EPCAM, ID2, LILRA4, RUNX3, TACSTD2, TGFBR1, TGFBR2, TGFBR3	APOE, CD19, CD3D, CD3E, CD3G, CD68, IRF4, MAFB, MARCO, MS4A1, S100A8, S100A9
Langerhans_proliferating		MKI67
Lti		AHR, CCR6, IL1R1, IL1R2, IL23R, IL7R, KIT, RORC, TNFSF11
M		AHR, APOC1, APOE, AXL, BATF3, BTLA, C1QA, C1QB, C5AR1, CADM1, CCL22, CCL3, CCL4, CCR3, CCR7, CD14, CD151, CD163, CD1C, CD36, CD4, CD40, CD68, CD74, CD79B, CD86, CLEC10A, CLEC4A, CLEC4C, CLEC7A, CLEC9A, CLU, CR1, CSF2RA, CSF3R, CST3, CTSB, CTSD, CXCL16, CXCL2, CXCL3, CXCL8, CXCR1, CXCR2, CXCR3, DPP4, ENPP3, FCER1A, FCER1G, FCGR1A, FCGR1B, FCGR2A, FCGR2B, FCGR3A, FCGR3B, FCN1, FLT3, FOLR2, FSCN1, F…	ACTA2, AGR2, AHR, ALAS2, APOC1, APOE, AXL, BATF3, BCL6, C1QB, CALD1, CCR7, CD14, CD163, CD19, CD1C, CD24, CD27, CD28, CD3, CD36, CD38, CD3D, CD3E, CD3G, CD4, CD40, CD58, CD68, CD69, CD79A, CD79B, CD86, CD8A, CD8B, CDC3D, CLEC10A, CLEC4A, CLU, COL1A1, COL1A2, COL3A1, CSF3R, CTSD, CX3CR1, CXCR1, CXCR2, DCN, EGFR, EPCAM, ESAM, FAS, FCER1A, FCGR1A, FCGR3A, FCGR3B, FOLR2, FOXP3, FSCN1, FUT4, GZMB, GZM…
MAIT		CCR6, CXCR6, IL18R1, SLC4A10, TRAV1-2	CCR7, CD19, CD4, CD68, CD8B, CXCR1, FAS, FCGR3A, GZMB, GZMH, KLRC1, NCAM1, NCR1, SELL
MSC		NT5E, THY1, CD44, ITGB1
Mac		APOC1, APOE, C1QA, C1QB, C1QC, CD163, CD36, MARCO, MRC1, MSR1, CD68	AXL, BATF3, BCL6, CCR7, CD151, CD163, CD19, CD1A, CD1C, CD226, CD36, CD3D, CD3E, CD3G, CD4, CD58, CD8A, CEBPA, CLEC10A, CLEC4A, CR1, CSF3R, CXCL1, CXCL10, CXCL9, CXCR1, EGFR, F13A1, FCER1A, FCER1G, FCGR1A, FCGR1B, FCGR2B, FCGR3B, FOLR2, GATA2, HDC, ID2, IL1RL1, IL23A, IL3RA, IRF4, IRF7, IRF8, ITGAE, ITGAL, ITGAM, ITGAX, KIT, KLF4, KLRB1, LILRA2, LILRA4, LIRA2, LYVE1, MAFB, MARCO, MRC1, MS4A1, MS4…
Mac-MKlike	TARM	ATP6V0D2, MATK, CHI3L1, ACE, CSF1, TM4SF19, ACP5, CA2	CCR7, CD109, CD151, CD19, CD1C, CD226, CD36, CD3D, CD3E, CD3G, CDH1, CLEC10A, CLEC9A, CTSG, CXCL10, CXCL9, CXCR1, F13A1, FCER1A, FCGR3B, FSCN1, FUT4, HDC, IL1RL1, IRF4, IRF7, ITGB3, LILRA2, LIRA2, MARCO, MS4A1, MS4A2, S100A8, TCIRG1, VCAN
NK		IL2RB, KLRD1, KLRF1, NCAM1, NCR1, NCR3, EOMES, IL12RB1, KLRF1, KLRG1, KLRK1	CD3D, CD3E, CD3G
NK-adaptive		B3GAT1, CD2, CX3CR1, CXCR1, CXCR2, FCGR3A, KLRC2, NCAM1, PRF1, LILRB1	BCL6, CCR7, CD19, CD27, CD3D, CD3E, CD3G, CD4, CD68, CD8A, CD8B, CXCR1, CXCR2, GZMK, IL18R1, IL2RA, IL7R, KIT, NCAM1, NCR1, RORC, SDC1, SELL, TCF7, TRAC
NKT		CD3D, CD3E, CD3G, NCAM1, KLRG1, NCR1
NK_proliferating		MKI67
NSCLC-carcinoma-cell		NKX2-1, NAPSA, KRT7, MUC1, SFTPC, TP63, KRT5, KRT14, KRT6A, SOX2
PB		CD19, CD79A, CD79B, IGHA1, IGHA2, IGHG1, IGHG2, IGHG3, IGHG4, SDC1, SLAMF7, TNFRSF17, XBP1	ACTA2, AGR2, AICDA, APOE, CALD1, CD14, CD163, CD19, CD1C, CD207, CD27, CD28, CD3, CD38, CD3D, CD3E, CD3G, CD4, CD40LG, CD68, CD79A, CD79B, CD8A, CD8B, CLEC4A, COL1A1, COL3A1, CR2, CSF3R, CST3, CTSB, EGFR, EPCAM, ESAM, FCER1A, FCER2, FCGR1A, FCGR3A, GZMB, HBA1, HBB, HDC, ID2, IGHD, IL10, ITGA2B, ITGB3, JAM2, KLRB1, KLRG1, KLRK1, KRT18, KRT19, MARCO, MCAM, MKI67, MMP7, MRC1, MS4A1, MS4A2, MSR1, NCA…
PB_proliferating		MKI67
PL		CD151, GP1BA, GP6, GP9, ITGA2B, ITGB3, PF4V1, PTGS1, PTPRC, SELP, TUBB1	ALAS2, CD19, CD3D, CD3E, CD3G, CD79B, CST3, EPCAM, FCER1A, HBB, KLRB1, KRT19, MS4A1, NCAM1, NCR1, SDC1, SIRPA
PV-Mac		FOLR2, LYVE1, MARCO, MRC1, MSR1, LILRB1	BATF3, CCR7, CD19, CD1C, CD36, CD3D, CD3E, CD3G, CD69, CD8A, CLEC10A, CLEC9A, CR2, CXCL9, CXCR3, HDC, IRF4, IRF7, ITGAE, LILRA4, MARCO, MS4A2, NCAM1, RUNX3, S100A8, S100A9, SELL, TNFRSF21, TPSAB1, VCAN
T		CD3D, CD3E, CD3G	CCR10, CD4, CD40LG, CD8A, CD8B, GZMA, IGNGR1, IL17A, KLRB1, KLRD1, NCAM1, NR4A2, SLC4A10, TRDC, TRGC1
T-naive		CCR7, CD27, IL7R, S1PR1, S1PR4, SELL	FCGR3A, GZMH, GZMK, KLRB1, KLRC1, NCAM1, NKG7, SLC4A10
TA-FDC		CD68, MSR1, APOE, FDCSP, MFGE8, LTF
TCM		CCR7, CD27, CD28, CD44, CD58, CXCR3, FAS, IL2RB, IL7R, ITGAL, S1PR1, S1PR4, SELL
TCM_nonexhausted		TBX21, TNF
TCM_proliferating		MKI67
TEM		LYAR, CYSTM1, IPCEF1
TFH		BCL6, CXCR5, IL21, IL21R, IL6
TNK		CD3D, CD3E, CD3G, GZMB, GZMA, PRF1, KLRB1, KLRC1, KLRC2, KLRD1, KLRF1, KLRG1, KLRK1, MKI67, NCAM1, NCR1, NCR3, NKG7	AGR2, ALAS2, APOE, BATF3, CD14, CD151, CD163, CD19, CD1C, CD24, CD27, CD3, CD36, CD38, CD3D, CD3E, CD3G, CD4, CD40, CD68, CD79A, CD79B, CD86, CD8A, CLEC4A, COL1A2, COL3A1, CSF3R, CST3, CTSB, DES, EGFR, EPCAM, ESAM, FCER1A, FCGR1A, FCGR3A, FUT4, HBB, HDC, HLA-DRA, HRH2, ID2, IGHA1, IGHD, IGHE, IGHG1, IGHG2, IGHG3, IGHG4, IGHM, IRF4, IRF8, ITGA2B, ITGAM, ITGAX, ITGB3, JAM2, KIT, KLRF1, KRT18, KRT19…
TNK_proliferating		MKI67
TR-CD56bright-NK		IL2RB, ITGA1, ITGAE, KLRC1, KLRC2, KLRD1, NCAM1, NCR1, ZNF683	CCR7, CD3D, CD3G, CXCR1, CXCR2, IFNG, IL7R, RORC, SELL, TBX21
TRM		SPRY1, ZNF683, CXCR6, CD9, ITGA1, ITGAE
TSCM		ATXN1, CCR7, CD27, CD28, FAS, IL2RB, IL7R, SELL
T_proliferating		MKI67	CCR7, CD19, CD4, CD68, CXCR1, CXCR2, IL18R1, IL7R, KLRB1, KLRC1, KLRG1, NCAM1, NCR1, NCR3, RORC, SDC1
Treg		CTLA4, ENTPD1, FOXP3, IL2RA, NT5E, TGFB1, TNFRSF18, TNFRSF9	AXL, B3GAT1, BCL6, CCR7, CD.1, CD14, CD163, CD19, CD1C, CD36, CD68, CD79A, CD8A, CD8B, CXCR1, CXCR2, CXCR3, EOMES, EPCAM, FCGR3A, FCGR3B, FUT4, GZMH, GZMK, GZMM, HBA1, IL18R1, ITGA1, ITGAE, ITGAX, KIT, KLRB1, KLRC1, KLRG1, KLRK1, KRT19, MARCO, NCAM1, NCR1, NCR3, NKG7, PLD3, PRF1, RORC, S100A8, S1PR1, SDC1, SIRPA, SLC4A10, TBX21, TRDC, TRGC1, ZNF683
Treg_proliferating		MKI67
abT		CD3D, CD3E, CD3G, TRAC, TRBC1, TRBC2	KLRB1, SLC4A10
abT_proliferating		MKI67
adventitial-fibroblast		PI16, COL14A1, CD34, GLI1
baso		ENPP3, GATA2, HDC, IL3RA	CD14, CXCR1, CXCR2
c-mono		CCR2, CD14, ITGAM	APOC1, APOE, AXL, BATF3, CD109, CD151, CD163, CD19, CD1A, CD1C, CD2, CD24, CD28, CD33, CD3D, CD3E, CD3G, CD4, CD69, CD79A, CD79B, CD86, CD8A, CEBPA, CLEC10A, CLEC4A, CLEC4C, CLEC9A, CSF3R, CTSG, CX3CR1, CXCL1, CXCL16, CXCR1, CXCR2, CXCR3, DPP4, E2-2, EGFR, FAS, FCER1A, FCGR1A, FCGR2B, FCGR3A, FCGR3B, FLOR2, FOLR2, FUT4, GZMB, HDC, ID2, IL1R2, IL23A, IL3RA, IR4, IRF4, IRF7, IRF8, ITGA4, ITGAL, ITG…
c-mono_IFN-I		IFI6, IFI30, ISG15, IFIT3, IFIT5, IFITM1, IFITM2, IFITM3, GBP1, GBP2	AXL, CD1A, CLEC4C, CLEC9A, CTSG, CX3CR1, DPP4, FCER1A, FCGR3A, MPO, NRP1
c-mono_inflammasome		NOD2, NLRP3, IL1A, IL1B, TNF	AXL, BATF3, CD1A, CD1C, CD3E, CD3G, CLEC4C, CLEC9A, CTSG, CX3CR1, DPP4, FCER1A, FCGR3A, IRF4, IRF7, IRF8, LILRA2, MPO, MRC1, NRP1, TCF4, ZBTB46
cDC		IRF4, IRF8, CD1C, FCER1A, HLA-DRA, HLA-DRB1, HLA-DRB5	AXL, CD14, CLEC4C, CTSG, CXCR1, CXCR2, FCGR1A, FCGR3A, MPO, TCF4
cDC1		BATF3, BTLA, CADM1, CD226, CD33, CD8A, CLEC9A, CXCL10, CXCL9, DPP4, ID2, IRF8, THBD, XCR1	AXL, CD14, CD163, CD19, CD1C, CD36, CD3G, CLEC10A, CLEC4C, FCER1A, FCGR1A, FCGR3A, IRF4, ITGAM, MARCO, MS4A1, NRP1, S100A8, TCF4, ZEB2
cDC2		CD1C, CD2, CD33, CLEC10A, CLEC4A, FCER1A, FCER1G, ID2, IL23A, IRF4, ITGAM, ITGAX, KLF4, LILRA2, NOTCH2, TGFB1, TGFB2, ZEB2, IRF8	APOC1, APOE, AXL, BATF3, CCL22, CCR7, CD14, CD19, CD1A, CD209, CD3E, CD69, CD79B, CLEC4C, CR1, CTSD, CTSG, CXCR1, CXCR2, FCER1A, FCGR1A, FCGR3A, FSCN1, FUT4, GATA2, HDC, IGHA1, IL1RL1, IRF4, ITGAL, KIT, LAMP3, MARCO, MPO, MS4A2, NRP1, S100A8, S100A9, TCF4, TNFRSF18, VCAN, XCR1
cDC3		CCL22, CCR7, CD14, CD163, CD1C, CD86, CXCL16, FSCN1, IL12B, IL15, LAMP3, TNFSF18	APOE, CD14, CD163, CD19, CD1C, CD3D, CD3E, CD3G, CLEC4C, CSF3R, CTSG, CXCR2, FCGR1A, FCGR2B, FCGR3A, FCGR3B, HDC, ITGAX, MARCO, MPO, PLD3, S100A8, VASP
capillary		ADGRF5, ADGRL2, ADGRL4, AFF3, AQP1, ARHGAP18, BMPR2, BTNL9, CD36, CLEC14A, ENG, EPAS1, ESAM, FCN3, FLT1, IFI27, IL18R1, IL7R, ITM2A, KIAA1217, LIMS2, NRXN3, PCDH17, RGCC, SHROOM4, SLC6A4, SLCO2A1
endo		ACTA2, CALD1, CD34, CDH5, ESAM, FLT1, FLT4, IL3RA, JAM2, MCAM, NES, PECAM, PECAM1, TAGLN, VCAM1, VIM	AGR2, CD14, CD19, CD27, CD28, CD3D, CD3E, CD3G, CD40LG, CD68, CD79B, CD8A, EPCAM, ICOS, KRT19, SDC1, TRAC
endo-aerocyte		ADGRF5, ADGRL2, ADGRL4, AFF3, AQP1, B3GALNT1, BMPR2, BTNL9, CA4, CLEC14A, CYP3A5, EDA, EDNRB, ENG, EPAS1, ESAM, EXPH5, FLT1, HPGD, IFI27, ITM2A, KIAA1217, LIMS2, NCALD, PCDH17, PRKG1, RCSD1, RGCC, S100A4, SHROOM4, SLCO2A1, SOSTDC1, TBX2
endo-arterial		ADGRL4, AQP1, BMPR2, BMX, CLDN10, CLEC14A, CXCL12, DKK2, ENG, EPAS1, ESAM, FBLN5, FLT1, GJA5, HEY1, IFI27, IGFBP3, ITM2A, LIMS2, LTBP4, PCDH17, SEMA3G, SERPINE2, SHROOM4, SLCO2A1, SOX5
endo-arterial_peritoneum		ADGRL4, AQP1, BMPR2, BMX, CLDN10, CLEC14A, CXCL12, DKK2, ENG, EPAS1, ESAM, FBLN5, FLT1, GJA5, HEY1, IFI27, IGFBP3, ITM2A, LIMS2, LTBP4, PCDH17, SEMA3G, SERPINE2, SHROOM4, SLCO2A1, SOX5
endo-lymphatic		CCL21, FLT4, KLHL4, LINC02147, LYVE1, MMRN1, PDPN, PKHD1L1, PROX1, RELN, SCN3B, SEMA3D, SNCG, TBX1, TFF3, TM4SF18
endo-systemic-venous		ACKR1, ADGRL4, AQP1, BMPR2, CLEC14A, COL15A1, CPXM2, EBF1, ENG, EPAS1, ESAM, FLRT2, FLT1, IFI27, IGFBP7, ITM2A, LIMS2, MCTP1, OLFM1, PCDH17, PDE7B, PLVAP, SHROOM4, SLCO2A1, TPD52L1, TSHZ2, VWA1, VWF, ZNF385D
epi		CDH1, CLDN1, CLDN3, CLDN7, EPCAM, KRT18, KRT19, KRT7, KRT8, EGFR	ACTA1, ACTA2, CD14, CD163, CD19, CD27, CD28, CD38, CD3D, CD3E, CD3G, CD4, CD40, CD40LG, CD68, CD79A, CD79B, CD8A, CLU, COL1A1, COL1A1. COL3A1, COL1A2, COL3A1, CSF3R, CTLA4, CTRB1, EOMES, EPCAM, FCER1A, FOXP3, GZMK, HBB, HLA-DMB, HLA-DPA1, HLA-DPB1, HLA-DRA, HLA-DRB1, HRH2, ICOS, IGHG1, IGHG2, IGHG3, IGHG4, INS, KLRC2, KRT19, MMP7, MS4A1, NCR1, NCR3, NEUROD1, PDGFRA, PECAM1, PTPRC, SIGLEC5, SIRPA,…
fibro		ACTA2, BST1, CALD1, CCL2, CNN1, COL10A1, COL11A1, COL12A1, COL1A1, COL1A2, COL3A1, COL5A1, COL5A2, COL5A3, COL6A1, COL6A2, COL6A3, COL7A1, CRYAB, CSPG4, CXCL12, CXCL5, DCN, DES, DPP4, EGFL6, MMP1, MMP3, MYH10, MYH11, SNAI2, TAGLN, TWIST1, VIM, WT1	AGR2, EPCAM, KRT19, PTPRC, SDC1
gdT		TRDC, TRGC2, TRGC1	CD4, CD8A, CD8B, NCAM1
gran		ACOD1, AZU1, CD24, CEACAM8, CSF3R, CTSG, CXCR1, CXCR2, ELANE, FCGR3B, FFAR4, FUT4, LTF, MPO, VASP	ACOD1, APOE, CD14, CD163, CD19, CD1C, CD209, CD36, CD3D, CD3E, CD3G, CD4, CD68, CLEC4A, CR1, CTSB, CXCL16, CXCL9, CXCR1, FCER1G, FCGR1A, ID2, IRF7, IRF8, ITGA4, KLF4, LILRA2, LILRB4, MAFB, MARCO, MCR1, MERTK, MRC1, MS4A1, MSR1, RUNX3, RXRA, S100A8, SELL, SIRPA, TGFBR1, THBD, VCAN, ZEB2
hepatocyte		ALB, FGB, SERPINA1
i-mono		CD14, FCGR1A, FCGR1Alo, FCGR3A, ITGAM, ITGAX	AXL, BATF3, CLEC4C, CTSG, CXCR1, CXCR2, FCER1A, IRF4, MPO
i-mono_IFN-I		IFI6, IFI30, ISG15, IFIT3, IFIT5, IFITM1, IFITM2, IFITM3, GBP1, GBP2	CD1C, FCER1A, MPO
inf-c-mono	tc-mono	CLU, PADI2, RNASE2, SULT1A1, SELL, CX3CR1	APOC1, APOE, BATF3, CD1C, CD79B, CTSG, CX3CR1, CXCL1, CXCR1, CXCR2, CXCR4, FCER1A, FCGR3A, FCGR3B, FLOR2, IL1R2, IL3RA, IRF4, IRF7, IRF8, MPO, PLD3, TCF4, ZBTB46
leuko		PTPRC	ACTA2, AGR2, CALD1, CD14, CD3D, CD3E, CD3G, CD79B, CDH5, COL1A1, COL1A2, COL3A1, DCN, EPCAM, ESAM, FLT1, FLT4, KRT19, PECAM, SDC1, TAGLN
lung-ciliated		FOXJ1, CAPS, TUBB4B, TUB1A1, SNTN
lung-club		SCGB1A1, SCG3A2, CYP2F1, BPIFA1
lung-endo-venous		ACKR1, ADGRL4, AQP1, BMPR2, C7, CDH11, CLEC14A, CLU, CPE, DKK3, EFEMP1, ENG, EPAS1, ESAM, FLT1, HDAC9, IFI27, IGFBP7, ITM2A, LIMS2, MCTP1, MMRN1, PCDH17, PDZRN4, PKHD1L1, PLAT, PTGS1, SHROOM4, SLCO2A1, VWF
lung-epi		CDH1, EGFR, ECPAM
lymphatic_HEC		LYVE1
mast		ENPP3, GATA2, HDC, IL1RL1, KIT, MS4A2, PTGDR, TPSAB1, TPSB2, TPSD1	APOC1, APOE, BCL6, CBLB, CD14, CD163, CD19, CD1A, CD1C, CD36, CD3E, CD3G, CD4, CD86, CSF3R, CTSB, FCGR2A, FCGR3A, FCGR3B, FOLR2, GZMB, IL3RA1, IL6ST, ITGA5, ITGAE, ITGAM, KLF4, MARCO, MKI67, MRC1, NCAM1, RXRA, S100A8, S100A9, SDC1, SELL, SIRPA
mesothelial		WT1, MSLN, CALB2, UPK3B, MUC16, PRG4
mig-CD56bright-NK		CCR7, IL7R, KIT, NCAM1, NCR1	CD3D, CD3G, FCGR3A
mo-DC		CD1A, CD1C, CD209, FCGR1A, ITGAX, KLF4, MAFB, MRC1, S100A8, S100A9, SIRPA
mono		CD14, CEBPA, CR1, FCGR1A, FCGR1B, FCGR2A, FCGR2B, ITGAM, RXRA, SPI1, TLR2, S100A8, S100A9	BATF3, FCER1A, FCGR1A
mono_IFN-I		IFI6, IFI30, ISG15, IFIT3, IFIT5, IFITM1, IFITM2, IFITM3, GBP1, GBP2
nc-mono		CX3CR1, FCGR3A, S100A8, S100A9, SIRPA	APOC1, APOE, AXL, BATF3, CD14, CD163, CD1C, CD209, CD36, CD68, CLEC4A, CLEC4C, CSF3R, CTSG, CXCR1, CXCR2, DPP4, E2-2, F13A1, FCER1A, FCGR1A, FCGR1B, FCGR3B, ID2, IRF4, IRF7, IRF8, ITGAM, KIT, MARCO, MPO, NRP1, RUNX3, S100A8, SELL, SIRPA, STAB1, TCF4, ZBTB46
nc-mono_IFN-I		IFI6, IFI30, ISG15, IFIT3, IFIT5, IFITM1, IFITM2, IFITM3, GBP1, GBP2	AHR, BCL6, CD14, CD163, CD1C, CD36, CD3E, CD3G, CD8A, CLEC4A, CSF3R, CXCR4, ENTPD1, FCER1A, FCGR1A, FUT4, ID2, IL17RA, IRF4, ITGAE, ITGAM, MARCO, NCR3, PLD3, S100A8, SELL, TGFBR2, TRGC1, VCAN
nc-mono_inflammasome		NOD2, NLRP3, IL1A, IL1B, TNF
neuroendocrine		CHGA, EPCAM, INS, NEUROD1	CD19, CD3E, CD3G, KRT19
neutro		CSF3R, CXCR1, CXCR2, FCGR3B, FUT4, S100A8, S100A, VASP	APOC1, APOE, CCR2, CD14, CD163, CD33, CD36, CD4, CD68, CD84, CD86, CEBPA, CLEC4A, CTSB, CTSD, CX3CR1, FAS, FCER1A, FCGR2B, FCGR3A, ID2, IL6ST, IRF7, IRF8, ITGA4, KLF4, MAFB, PLD3, RUNX3, SREBF2, TNFRSF10B, VCAN, ZEB2
p-DC		CLEC4C, FCER1A, FCER1G, IL3RA, IRF4, IRF7, IRF8, LILRA4, LILRB4, NRP1, TCF4, TNFRSF21, ZEB2	APOE, AXL, CD14, CD151, CD163, CD19, CD1A, CD1C, CD209, CD27, CD38, CD3D, CD3E, CD3G, CD68, CLEC10A, CSF3R, CTSD, CTSG, CXCR1, CXCR2, FCER1A, FCGR1A, FCGR1B, FCGR2A, FCGR2B, FCGR3A, FCGR3B, GATA2, IL1RL1, ITGAM, ITGAX, KIT, KLF4, MARCO, MPO, MRC1, MS4A1, MS4A2, MSR1, RUNX3, RXRA, S100A8, S100A9, SDC1, SIRPA, TCIRG1, TNFRSF17, VASP, VCAN
pericyte		PDGFRB, RGS5
plasma		CD27, CD38, PRDM1, SDC1, SLAMF7, TNFRSF17, XBP1	CD3D
plasma-blast		CD27, CD38, SLAMF7, TNFRSF17, XBP1, ZBTB20, CD19, CD19	CD19, CD69, HLA-DMB, HLA-DOB, HLA-DPA1, IGHD, IGHM, IRF8, MKI67, MS4A1, NOTCH2, SDC1, TCL1A
plasma-blast_IgA		IGHA1, IGHA2	CD24, IGHD
plasma-blast_IgG		IGHG1, IGHG2, IGHG3, IGHG4	CD19, CD24, HLA-DRA, IGHA2, IGHD, MS4A1, SDC1
plasma-blast_IgM		IGHM, JCHAIN
plasma-blast_proliferating		MKI67	CD19, CD24, CD40, CD69, CD8A, CD8B, HLA-DMA, HLA-DMB, HLA-DOB, HLA-DPA1, IGHD, IGHM, IRF8, MS4A1, NCR3, SDC1, TCF7
plasma_IgA		IGHA1, IGHA2	APOC1, APOE, CCR7, CD14, CD151, CD163, CD19, CD36, CD3D, CD3E, CD3G, CD68, CD8A, HBA1, HLA-DMA, HLA-DPA1, HLA-DRA, IGHD, IGHG1, IGHG2, IGHG4, IGHM, IRF8, KLRB1, KRT19, MS4A1, NCR3, NKG7, NR4A2, PECAM1, PTPRC, S100A8, S100A9, SELL, TCF7
plasma_IgG		IGHG1, IGHG2, IGHG3, IGHG4	CCR7, CD14, CD163, CD19, CD27, CD36, CD3D, CD3E, CD3G, CD4, CD40, CD68, CD69, CD8A, CD8B, EPCAM, HBA1, HLA-DMA, HLA-DMB, HLA-DPA1, HLA-DPB1, HLA-DQA1, IGHA2, IGHD, IGHM, IRF4, IRF8, KLRB1, KRT19, MARCO, MS4A1, NCAM1, NCR3, PDGFRA, PTPRC, S100A8, SELL, TCF7, TRDC, TRGC1
plasma_IgM		IGHM, JCHAIN	APOC1, APOE, CCR7, CD14, CD151, CD19, CD1C, CD3E, CD3G, CD69, CD8A, EPCAM, FUT4, HBB, HLA-DQB1, IGHG1, ITGA4, KRT19, MKI67, NCR3, PTPRC, S100A8, S100A9, SELL, TCIRG1, TNF
plasma_proliferating		MKI67
pneumocyte-1		AGER, HOPX, PDPN, AQP5, CAV1
pneumocyte-2		SFTPC, SFTPB, SFTPA1, SFTPD, LAMP3, ABCA3, SLC34A2
schwann		MBP, NCAM1, PLP1
sinusoid		AOC3, CD36, CLEC4G, CLEC4M, CLEM4M, CTSD, CTSL, FNC3, LYVE1, MRC1, OIT3, RBP1, STAB1, STAB2
smooth-muscle		ACTA2, ACTG2, MYH11, TAGLN
telocyte		CD34, PDGFRA, VEGF, HGF, FOXL1, GLI1
