## Supplementary material for "Hierarchical classification of immune cell transcriptomes at population-scale": Table S2

dataset	data_type	cancer_type	DOI	leukos	samples	patients
vaccination_1	SARS-CoV-2_vaccination	pan-cancer	this_study	35329	18	8
vaccination_2	SARS-CoV-2_vaccination	pan-cancer	this_study	45186	21	6
HTAN_transnetwork_project	Pan_cancer_CITEseq	pan-cancer	this_study	150059	39	39
Bassez	Suco_TIL	BRCA	10.1038/s41591-021-01323-8	97749	84	42
Zhang	Suco_TIL	BRCA	10.1016/j.ccell.2021.09.010	150985	28	15
Che	Suco_TIL	CRC	10.1038/s41421-021-00312-y	84808	12	6
Ganesh	Suco_TIL	CRC	10.1038/s41586-024-08150-0	90273	80	28
Wang	Suco_TIL	CRC	10.1126/sciadv.adf5464	165225	25	7
Peng	Suco_TIL	PDAC	10.1038/s41422-019-0195-y	42206	34	34
Steele	Suco_TIL	PDAC	10.1038/s43018-020-00121-4	30443	20	20
Werba	Suco_TIL	PDAC	10.1038/s41467-023-36296-4	102882	27	27
DFCI	HTAN_TIL	BRCA, Melanoma	none as of 05/2026	31725	20	19
CHOP	HTAN_TIL	Neuroblastoma, ALL, pHGG	10.1158/2159-8290.CD-24-0046, 10.1038/s41588-025-02158-6, 10.1016/j.xcrm.2026.102766	229983	48	39
BU	HTAN_TIL	LUAD, precancerous lesions	10.1158/0008-5472.CAN-23-0128	65909	15	6
VANDERBILT	HTAN_TIL	CRC, precancerous lesions	10.1016/j.cell.2021.11.031, 10.1016/j.cell.2023.11.006, 10.1038/s41586-024-07954-4	14199	193	103
WUSTL	HTAN_TIL	PDAC, RCC, BRCA, pan-cancer	10.1038/s41588-022-01157-1, 10.1038/s41467-023-37211-7, 10.1038/s41586-023-06682-5, 10.1038/s41586-024-08087-4 10.1038/s43018-024-00773-6	688427	154	86
Duke	HTAN_TIL	DCIS breast	10.1186/s13058-024-01885-8, 10.1158/0008-5472.CAN-24-3023	46950	30	16
HTAPP	HTAN_TIL	CRC, Neuroblastoma, LUAD, BRCA	10.1016/j.cell.2021.08.003, 10.1101/2024.01.07.574538, 10.1101/2023.06.28.546977, 10.1038/s41591-024-03215-z	346574	263	201
MSK	HTAN_TIL	SCLC, NSCLC, CRC, PDAC	10.1016/j.ccell.2021.09.008, 10.1038/s41590-023-01504-2, 10.1038/s41586-024-08150-0, 10.1158/0008-5472.CAN-25-1117	105307	68	60
Stanford	HTAN_TIL	CRC, precancerous lesions, normal tissue	10.1038/s41588-022-01088-x, 10.1038/s43018-024-00823-z	16375	51	8
Salcher	Salcher	NSCLC	10.1016/j.ccell.2022.10.008	865503		283
Zhang	Suco_PBMC	breast_cancer	10.1016/j.ccell.2021.09.010	310855	48	21
Keenan	Suco_PBMC	biliary_tract_cancer	10.1016/j.celrep.2022.111384	241209	34	17
Che	Suco_PBMC	colorectal_cancer	10.1038/s41421-021-00312-y	24829	3	3
Wang	Suco_PBMC	colorectal_cancer	10.1126/sciadv.adf5464	23800	5	5
Liu	Suco_PBMC	COVID-19	10.1016/j.cell.2021.02.018	334158	67	46
Ren	Suco_PBMC	COVID-19	10.1016/j.cell.2021.01.053	1407286	251	182
Hao_1	Suco_PBMC	healthy	10.1016/j.cell.2021.04.048	62966	12	4
Hao_2	Suco_PBMC	healthy	10.1016/j.cell.2021.04.048	89160	12	4
Oelen_1	Suco_PBMC	healthy	10.1038/s41467-022-30893-5	611083	550	88
Oelen_2	Suco_PBMC	healthy	10.1038/s41467-022-30893-5	298284	240	40
Steele	Suco_PBMC	pancreatic_cancer	10.1038/s43018-020-00121-4	69849	21	21
Terekhova	Suco_PBMC	healthy	10.1016/j.immuni.2023.10.013	1916166	317	166
Heimlich	PBMC_extended	healthy	10.1182/bloodadvances.2023011445	66985	26	24
Lee	PBMC_extended	COVID-19, influenza	10.1126/sciimmunol.abd1554	59572	20	17
Ahern	PBMC_extended	COVID-19, influenza, sepsis	10.1016/j.cell.2022.01.012	836148	140	124
Wilk	PBMC_extended	COVID-19, healthy	10.1038/s41591-020-0944-y	44721	13	13
Stephenson	PBMC_extended	COVID-19, healthy	10.1038/s41591-021-01329-2	647366	143	120
Wijst	PBMC_extended	COVID-19, healthy	10.1126/scitranslmed.abh2624	600929	179	80
Yoshida	PBMC_extended	COVID-19, healthy	10.1038/s41586-021-04345-x	422220	80	75
Ivanova	PBMC_extended	COVID-19, healthy	10.1016/j.isci.2023.108572	195632	45	14
Rodriguez	PBMC_extended	CVID, healthy	10.1038/s41467-022-29450-x	95064	54	18
Rabadam	PBMC_extended	juvenile dermatomyositis, healthy	10.1172/jci.insight.176963	105827	27	20
Li	PBMC_extended	RCC	10.1016/j.ccell.2022.11.001	60084	12	12
Dominguez	PBMC_extended	healthy	10.1126/science.abl5197	27620	6	6
Tabula_sapiens	PBMC_extended	healthy	10.1126/science.abl4896	50115	6	6
Yazar	PBMC_extended	healthy	10.1126/science.abf304	1248980	981	981
Kock	PBMC_extended	healthy	10.1016/j.cell.2025.02.017	1058909	508	508
Binvignat	PBMC_extended	RA, healthy	10.1172/jci.insight.178499	108717	38	36
Perez	PBMC_extended	SLE, healthy	10.1126/science.abf1970	1263676	274	261
