## Supplementary material for "Hierarchical classification of immune cell transcriptomes at population-scale": Table S5

mapping_type	author_labels	unified_ontogeny
PBMC_extended_to_Cytopus	effector CD8-positive, alpha-beta T cell	CD8-T
PBMC_extended_to_Cytopus	T-helper 22 cell	CD4-T
PBMC_extended_to_Cytopus	naive thymus-derived CD8-positive, alpha-beta T cell	CD8-T-naive
PBMC_extended_to_Cytopus	naive thymus-derived CD4-positive, alpha-beta T cell	CD4-T-naive
PBMC_extended_to_Cytopus	effector memory CD8-positive, alpha-beta T cell	CD8-T
PBMC_extended_to_Cytopus	CD14-positive monocyte	c-mono
PBMC_extended_to_Cytopus	naive B cell	B-naive
PBMC_extended_to_Cytopus	class switched memory B cell	B-memory-switched
PBMC_extended_to_Cytopus	mature NK T cell	NKT
PBMC_extended_to_Cytopus	CD16-positive, CD56-dim natural killer cell, human	CD56dim-NK
PBMC_extended_to_Cytopus	natural killer cell	NK
PBMC_extended_to_Cytopus	central memory CD4-positive, alpha-beta T cell	CD4-TCM
PBMC_extended_to_Cytopus	mucosal invariant T cell	MAIT
PBMC_extended_to_Cytopus	IgG plasma cell	PB
PBMC_extended_to_Cytopus	T follicular helper cell	CD4-T
PBMC_extended_to_Cytopus	CD16-negative, CD56-bright natural killer cell, human	CD56bright-NK
PBMC_extended_to_Cytopus	CD14-low, CD16-positive monocyte	nc-mono
PBMC_extended_to_Cytopus	plasmablast	plasma-blast
PBMC_extended_to_Cytopus	gamma-delta T cell	gdT
PBMC_extended_to_Cytopus	platelet	PL
PBMC_extended_to_Cytopus	myeloid dendritic cell	DC
PBMC_extended_to_Cytopus	IgA plasma cell	PB
PBMC_extended_to_Cytopus	unswitched memory B cell	B-memory-non-switched
PBMC_extended_to_Cytopus	B cell	B
PBMC_extended_to_Cytopus	effector memory CD4-positive, alpha-beta T cell	CD4-TEM
PBMC_extended_to_Cytopus	CD8-positive, alpha-beta T cell	CD8-T
PBMC_extended_to_Cytopus	immature B cell	B
PBMC_extended_to_Cytopus	CD34-positive, CD38-negative hematopoietic stem cell	Blood
PBMC_extended_to_Cytopus	plasmacytoid dendritic cell	p-DC
PBMC_extended_to_Cytopus	dendritic cell, human	DC
PBMC_extended_to_Cytopus	dendritic cell	DC
PBMC_extended_to_Cytopus	IgM plasma cell	PB
PBMC_extended_to_Cytopus	ILC1, human	ILC
PBMC_extended_to_Cytopus	CD4-positive, alpha-beta T cell	CD4-T
PBMC_extended_to_Cytopus	regulatory T cell	Treg
PBMC_extended_to_Cytopus	T-helper 1 cell	CD4-T
PBMC_extended_to_Cytopus	erythrocyte	ERY
PBMC_extended_to_Cytopus	T-helper 2 cell	CD4-T
PBMC_extended_to_Cytopus	erythroid progenitor cell, mammalian	ERY
PBMC_extended_to_Cytopus	group 2 innate lymphoid cell, human	ILC2
PBMC_extended_to_Cytopus	monocyte	mono
PBMC_extended_to_Cytopus	hematopoietic precursor cell	Blood
PBMC_extended_to_Cytopus	myeloid lineage restricted progenitor cell	Blood
PBMC_extended_to_Cytopus	megakaryocyte	PL
PBMC_extended_to_Cytopus	T-helper 17 cell	CD4-T
PBMC_extended_to_Cytopus	malignant cell	Remove
PBMC_extended_to_Cytopus	blood cell	Blood
PBMC_extended_to_Cytopus	non-classical monocyte	nc-mono
PBMC_extended_to_Cytopus	classical monocyte	c-mono
PBMC_extended_to_Cytopus	double negative T regulatory cell	Treg
PBMC_extended_to_Cytopus	double-positive, alpha-beta thymocyte	T
PBMC_extended_to_Cytopus	hematopoietic stem cell	Blood
PBMC_extended_to_Cytopus	megakaryocyte-erythroid progenitor cell	Blood
PBMC_extended_to_Cytopus	enucleated reticulocyte	ERY
PBMC_extended_to_Cytopus	mast cell	Remove
PBMC_extended_to_Cytopus	lymphocyte	TNK
PBMC_extended_to_Cytopus	conventional dendritic cell	cDC
PBMC_extended_to_Cytopus	progenitor cell	Blood
PBMC_extended_to_Cytopus	central memory CD8-positive, alpha-beta T cell	CD8-TCM
PBMC_extended_to_Cytopus	memory B cell	B-memory
PBMC_extended_to_Cytopus	transitional stage B cell	B
PBMC_extended_to_Cytopus	CD4-positive, alpha-beta cytotoxic T cell	CD4-T
PBMC_extended_to_Cytopus	double negative thymocyte	T
PBMC_extended_to_Cytopus	innate lymphoid cell	ILC
PBMC_extended_to_Cytopus	peripheral blood mononuclear cell	Blood
PBMC_extended_to_Cytopus	CD8-positive, alpha-beta memory T cell	CD8-T
PBMC_extended_to_Cytopus	CD1c-positive myeloid dendritic cell	cDC
PBMC_extended_to_Cytopus	mature B cell	B
PBMC_extended_to_Cytopus	CD141-positive myeloid dendritic cell	cDC1
PBMC_extended_to_Cytopus	CD8-positive, alpha-beta cytotoxic T cell	CD8-T
PBMC_extended_to_Cytopus	T cell	T
PBMC_extended_to_Cytopus	plasma cell	PB
PBMC_extended_to_Cytopus	effector memory CD8-positive, alpha-beta T cell, terminally differentiated	CD8-T
PBMC_extended_to_Cytopus	CD4-positive helper T cell	CD4-T
PBMC_extended_to_Cytopus	alpha-beta T cell	abT
PBMC_extended_to_Cytopus	CD8-positive, alpha-beta memory T cell, CD45RO-positive	CD8-T
PBMC_extended_to_Cytopus	unknown	Remove
PBMC_extended_to_Cytopus	group 3 innate lymphoid cell	ILC
PBMC_extended_to_Cytopus	macrophage	Remove
PBMC_extended_to_Cytopus	alveolar macrophage	Remove
PBMC_extended_to_Cytopus	erythroid lineage cell	ERY
PBMC_extended_to_Cytopus	IgA plasmablast	plasma-blast_IgA
PBMC_extended_to_Cytopus	IgG plasmablast	plasma-blast_IgG
PBMC_extended_to_Cytopus	CD4-positive, alpha-beta memory T cell	CD4-T
PBMC_extended_to_Cytopus	naive T cell	T-naive
PBMC_extended_to_Cytopus	neutrophil	neutro
PBMC_extended_to_Cytopus	granulocyte	gran
PBMC_extended_to_Cytopus	effector CD4-positive, alpha-beta T cell	CD4-T
PBMC_extended_to_Cytopus	IgG memory B cell	B-memory-switched
PBMC_extended_to_Cytopus	IgG-negative class switched memory B cell	B-memory-switched
PBMC_extended_to_Cytopus	intermediate monocyte	i-mono
PBMC_extended_to_Cytopus	stem cell	Blood
PBMC_extended_to_Cytopus	CD4-positive, CD25-positive, alpha-beta regulatory T cell	Treg
PBMC_extended_to_Cytopus	endothelial cell	Remove
PBMC_extended_to_Cytopus	epithelial cell of proximal tubule segment 1	Remove
PBMC_extended_to_Cytopus	fibroblast	Remove
PBMC_extended_to_Cytopus	activated type II NK T cell	NKT
PBMC_extended_to_Cytopus	MHC-II-positive classical monocyte	c-mono
PBMC_extended_to_Cytopus	CD8-positive, alpha-beta cytokine secreting effector T cell	CD8-T
PBMC_extended_to_Cytopus	type I NK T cell	NKT
PBMC_extended_to_Cytopus	basophil	baso
PBMC_extended_to_Cytopus	common myeloid progenitor	Blood
PBMC_extended_to_Cytopus	activated CD4-positive, alpha-beta T cell	CD4-T
PBMC_extended_to_Cytopus	activated CD8-positive, alpha-beta T cell	CD8-T
PBMC_extended_to_Cytopus	CD14-positive, CD16-negative classical monocyte	c-mono
Celltypist_to_Cytopus	Age-associated B cells	B
Celltypist_to_Cytopus	Alveolar macrophages	M
Celltypist_to_Cytopus	B cells	B
Celltypist_to_Cytopus	CD16+ NK cells	CD56dim-NK
Celltypist_to_Cytopus	CD16- NK cells	CD56bright-NK
Celltypist_to_Cytopus	CD8a/a	CD8-T
Celltypist_to_Cytopus	CD8a/b(entry)	CD8-T
Celltypist_to_Cytopus	CMP	MCP
Celltypist_to_Cytopus	CRTAM+ gamma-delta T cells	gdT
Celltypist_to_Cytopus	Classical monocytes	c-mono
Celltypist_to_Cytopus	Cycling B cells	B
Celltypist_to_Cytopus	Cycling DCs	DC
Celltypist_to_Cytopus	Cycling NK cells	NK_proliferating
Celltypist_to_Cytopus	Cycling T cells	T_proliferating
Celltypist_to_Cytopus	Cycling gamma-delta T cells	gdT
Celltypist_to_Cytopus	Cycling monocytes	mono
Celltypist_to_Cytopus	DC	DC
Celltypist_to_Cytopus	DC precursor	DC
Celltypist_to_Cytopus	DC1	cDC1
Celltypist_to_Cytopus	DC2	cDC2
Celltypist_to_Cytopus	DC3	cDC3
Celltypist_to_Cytopus	Double-negative thymocytes	T
Celltypist_to_Cytopus	Double-positive thymocytes	T
Celltypist_to_Cytopus	ELP	Blood
Celltypist_to_Cytopus	ETP	Blood
Celltypist_to_Cytopus	Early MK	PL
Celltypist_to_Cytopus	Early erythroid	ERY
Celltypist_to_Cytopus	Early lymphoid/T lymphoid	TNK
Celltypist_to_Cytopus	Endothelial cells	Blood
Celltypist_to_Cytopus	Epithelial cells	Blood
Celltypist_to_Cytopus	Erythrocytes	ERY
Celltypist_to_Cytopus	Erythrophagocytic macrophages	M
Celltypist_to_Cytopus	Fibroblasts	Blood
Celltypist_to_Cytopus	Follicular B cells	B
Celltypist_to_Cytopus	Follicular helper T cells	CD4-T
Celltypist_to_Cytopus	GMP	Blood
Celltypist_to_Cytopus	Germinal center B cells	B
Celltypist_to_Cytopus	Granulocytes	gran
Celltypist_to_Cytopus	HSC/MPP	Blood
Celltypist_to_Cytopus	Hofbauer cells	Blood
Celltypist_to_Cytopus	ILC	ILC
Celltypist_to_Cytopus	ILC precursor	ILC
Celltypist_to_Cytopus	ILC1	ILC
Celltypist_to_Cytopus	ILC2	ILC2
Celltypist_to_Cytopus	ILC3	ILC
Celltypist_to_Cytopus	Intermediate macrophages	M
Celltypist_to_Cytopus	Intestinal macrophages	M
Celltypist_to_Cytopus	Kidney-resident macrophages	M
Celltypist_to_Cytopus	Kupffer cells	Blood
Celltypist_to_Cytopus	Large pre-B cells	B
Celltypist_to_Cytopus	Late erythroid	ERY
Celltypist_to_Cytopus	MAIT cells	MAIT
Celltypist_to_Cytopus	MEMP	Blood
Celltypist_to_Cytopus	MNP	Blood
Celltypist_to_Cytopus	Macrophages	M
Celltypist_to_Cytopus	Mast cells	Blood
Celltypist_to_Cytopus	Megakaryocyte precursor	Blood
Celltypist_to_Cytopus	Megakaryocyte-erythroid-mast cell progenitor	Blood
Celltypist_to_Cytopus	Megakaryocytes/platelets	PL
Celltypist_to_Cytopus	Memory B cells	B-memory
Celltypist_to_Cytopus	Memory CD4+ cytotoxic T cells	CD4-T
Celltypist_to_Cytopus	Mid erythroid	ERY
Celltypist_to_Cytopus	Migratory DCs	DC
Celltypist_to_Cytopus	Mono-mac	M
Celltypist_to_Cytopus	Monocyte precursor	mono
Celltypist_to_Cytopus	Monocytes	mono
Celltypist_to_Cytopus	Myelocytes	Blood
Celltypist_to_Cytopus	NK cells	NK
Celltypist_to_Cytopus	NKT cells	NKT
Celltypist_to_Cytopus	Naive B cells	B-naive
Celltypist_to_Cytopus	Neutrophil-myeloid progenitor	Blood
Celltypist_to_Cytopus	Neutrophils	neutro
Celltypist_to_Cytopus	Non-classical monocytes	nc-mono
Celltypist_to_Cytopus	Plasma cells	PB
Celltypist_to_Cytopus	Plasmablasts	plasma-blast
Celltypist_to_Cytopus	Pre-pro-B cells	Blood
Celltypist_to_Cytopus	Pro-B cells	Blood
Celltypist_to_Cytopus	Proliferative germinal center B cells	B
Celltypist_to_Cytopus	Promyelocytes	Blood
Celltypist_to_Cytopus	Regulatory T cells	Treg
Celltypist_to_Cytopus	Small pre-B cells	Blood
Celltypist_to_Cytopus	T(agonist)	T
Celltypist_to_Cytopus	Tcm/Naive cytotoxic T cells	CD8-TCM
Celltypist_to_Cytopus	Tcm/Naive helper T cells	CD4-TCM
Celltypist_to_Cytopus	Tem/Effector helper T cells	CD4-TEM
Celltypist_to_Cytopus	Tem/Effector helper T cells PD1+	CD8-T
Celltypist_to_Cytopus	Tem/Temra cytotoxic T cells	CD8-T
Celltypist_to_Cytopus	Tem/Trm cytotoxic T cells	CD8-T
Celltypist_to_Cytopus	Transitional B cells	B
Celltypist_to_Cytopus	Transitional DC	DC
Celltypist_to_Cytopus	Transitional NK	NK
Celltypist_to_Cytopus	Treg(diff)	Treg
Celltypist_to_Cytopus	Trm cytotoxic T cells	CD8-T
Celltypist_to_Cytopus	Type 1 helper T cells	CD4-T
Celltypist_to_Cytopus	Type 17 helper T cells	CD4-T
Celltypist_to_Cytopus	gamma-delta T cells	gdT
Celltypist_to_Cytopus	pDC	p-DC
Celltypist_to_Cytopus	pDC precursor	Blood
Celltypist_to_Cytopus	T cells	T
Celltypist_to_Cytopus	Erythroid	ERY
Azimuth_to_Cytopus	B intermediate	B
Azimuth_to_Cytopus	B memory	B-memory
Azimuth_to_Cytopus	B naive	B-naive
Azimuth_to_Cytopus	Plasmablast	plasma-blast
Azimuth_to_Cytopus	CD4 CTL	CD4-T
Azimuth_to_Cytopus	CD4 Naive	CD4-T-naive
Azimuth_to_Cytopus	CD4 Proliferating	CD4-T
Azimuth_to_Cytopus	CD4 TCM	CD4-TCM
Azimuth_to_Cytopus	CD4 TEM	CD4-TEM
Azimuth_to_Cytopus	Treg	Treg
Azimuth_to_Cytopus	CD8 Naive	CD8-T-naive
Azimuth_to_Cytopus	CD8 Proliferating	CD8-T
Azimuth_to_Cytopus	CD8 TCM	CD8-TCM
Azimuth_to_Cytopus	CD8 TEM	CD8-T
Azimuth_to_Cytopus	ASDC	AS-DC
Azimuth_to_Cytopus	cDC1	cDC1
Azimuth_to_Cytopus	cDC2	cDC2
Azimuth_to_Cytopus	pDC	p-DC
Azimuth_to_Cytopus	CD14 Mono	c-mono
Azimuth_to_Cytopus	CD16 Mono	nc-mono
Azimuth_to_Cytopus	NK	CD56dim-NK
Azimuth_to_Cytopus	NK Proliferating	NK_proliferating
Azimuth_to_Cytopus	NK_CD56bright	CD56bright-NK
Azimuth_to_Cytopus	Eryth	ERY
Azimuth_to_Cytopus	HSPC	Blood
Azimuth_to_Cytopus	ILC	ILC
Azimuth_to_Cytopus	Platelet	PL
Azimuth_to_Cytopus	dnT	T
Azimuth_to_Cytopus	gdT	gdT
Azimuth_to_Cytopus	MAIT	MAIT
Azimuth_to_Cytopus	CD8 TEM_4	CD8-T
Azimuth_to_Cytopus	CD8 TEM_5	CD8-T
Azimuth_to_Cytopus	CD8 TEM_6	CD8-T
Azimuth_to_Cytopus	cDC1	cDC1
Azimuth_to_Cytopus	cDC2_1	cDC2
Azimuth_to_Cytopus	cDC2_2	cDC2
Azimuth_to_Cytopus	dnT_1	T
Azimuth_to_Cytopus	dnT_2	T
Azimuth_to_Cytopus	Eryth	ERY
Azimuth_to_Cytopus	gdT_1	gdT
Azimuth_to_Cytopus	gdT_2	gdT
Azimuth_to_Cytopus	gdT_3	gdT
Azimuth_to_Cytopus	gdT_4	gdT
Azimuth_to_Cytopus	HSPC	Blood
Azimuth_to_Cytopus	ILC	ILC
Azimuth_to_Cytopus	MAIT	MAIT
Azimuth_to_Cytopus	NK Proliferating	NK_proliferating
Azimuth_to_Cytopus	NK_1	CD56dim-NK
Azimuth_to_Cytopus	NK_2	CD56dim-NK
Azimuth_to_Cytopus	NK_3	CD56dim-NK
Azimuth_to_Cytopus	NK_4	CD56dim-NK
Azimuth_to_Cytopus	NK_CD56bright	CD56bright-NK
Azimuth_to_Cytopus	pDC	p-DC
Azimuth_to_Cytopus	Plasma	plasma-blast
Azimuth_to_Cytopus	Plasmablast	plasma-blast
Azimuth_to_Cytopus	Platelet	PL
Azimuth_to_Cytopus	Treg Memory	Treg
Azimuth_to_Cytopus	Treg Naive	Treg
