## Supplementary material for "Hierarchical classification of immune cell transcriptomes at population-scale": Table S6

protein	corresponding_gene_name	panel1.0_Screening_panel_TotalseqA_barcode	panel1.1_Final_panel_TotalseqA_clone	panel1.1_Final_panel_TotalseqA_barcode
HVEM	TNFRSF14	TGATAGAAACAGACC	122	TGATAGAAACAGACC
CD319	SLAMF7	AGTATGCCATGTCTT	162.1	AGTATGCCATGTCTT
CD64	FCGR1A	AAGTATGCCCTACGA	10.1	AAGTATGCCCTACGA
c-kit	KIT	AGACTAATAGCTGAC	104D2	AGACTAATAGCTGAC
DNAM-1	CD226	AGACCAACTCATTCA	11A8	TCTCAGTGTTTGTGG
CD268	TNFRSF13C	CGAAGTCGATCCGTA	11C1	CGAAGTCGATCCGTA
Lag-3	LAG3	CATTTGTCTGCCGGT	11C3C65	CATTTGTCTGCCGGT
Neuropilin-1	NRP1	GGACTAAGTTTCGTT	12C2	GGACTAAGTTTCGTT
SIRP-a	SIRPA	CGTGTTTAACTTGAG	15-414	CGTGTTTAACTTGAG
LOX-1	OLR1	ACCCTTTACCGAATA	15C4	ACCCTTTACCGAATA
CD267	TNFRSF13B	AGTGATGGAGCGAAC	1A1	AGTGATGGAGCGAAC
CD131	CSF2RB	CTGCATGAGACCAAA	1C1	CTGCATGAGACCAAA
NKG2D	KLRK1	CGTGTTTGTTCCTCA	1D11	CGTGTTTGTTCCTCA
CD303	CLEC4C	GAGATGTCCGAATTT	201A	GAGATGTCCGAATTT
CD40L	CD40LG	GCTAGATAGATGCAA	24-31	GCTAGATAGATGCAA
PD-L1	CD274	GTTGTCCGACAATAC	29E.2A3	GTTGTCCGACAATAC
CD20	MS4A1	TTCTGGGTCCCTAGA	2H7	TTCTGGGTCCCTAGA
CD99	CD99	ACCCGTCCCTAAGAA	3B2/TA8	ACCCGTCCCTAAGAA
TCR-Va7.2	TRAC	TACGAGCAGTATTCA	3C10	TACGAGCAGTATTCA
CD72	CD72	CAGTCGTGGTAGATA	3F3	CAGTCGTGGTAGATA
CD16	FCGR3A	AAGTTCACTCTTTGC	3G8	AAGTTCACTCTTTGC
CD137	TNFRSF9	CAGTAAGTTCGGGAC	4B4-1	CAGTAAGTTCGGGAC
CD116	CSF2RA	ATGGACAGTTCGTGT	4H1	ATGGACAGTTCGTGT
CD56	NCAM1	TCCTTTCCTGATAGG	5.1H11	TCCTTTCCTGATAGG
CD151	CD151	CTTACCTAGTCATTC	50-6	CTTACCTAGTCATTC
CLEC12A	CLEC12A	CATTAGAGTCTGCCA	50C1	CATTAGAGTCTGCCA
CD36	CD36	TTCTTTGCCTTGCCA	5-271	TTCTTTGCCTTGCCA
CD81	CD81	GTATCCTTCCTTGGC	5A6	GTATCCTTCCTTGGC
CD40	CD40	CTCAGATGGAGTATG	5C3	CTCAGATGGAGTATG
NKp80	KLRF1	TATAGTTCCTCTGTG	5D12	TATAGTTCCTCTGTG
CD66b	CEACAM8	AGCTGTAAGTTTCGG	6/40c	AGCTGTAAGTTTCGG
Siglec-7	SIGLEC7	CTTAGCATTTCACTG	6-434	CTTAGCATTTCACTG
TCR-Va24-Ja18	TRAC		6B11	AACTTCTGTGGTAGC
CD123	IL3RA	CTTCACTCTGTCAGG	6H6	CTTCACTCTGTCAGG
CD169	SIGLEC1	TACTCAGCGTGTTTG	7-239	TACTCAGCGTGTTTG
CSF-1R	CSF1R	AATCACGGTCCTTGT	9-4D2-1E4	AATCACGGTCCTTGT
NKp46	NCR1	ACAATTTGAACAGCG	9E2	ACAATTTGAACAGCG
ICOS-L	ICOSLG	GTTAGTGTTAGCTTG	9F.8A4	GTTAGTGTTAGCTTG
CD49d	ITGA4	CCATTCAACTTCCGG	9F10	CCATTCAACTTCCGG
CD127	IL7R	GTGTGTTGTCCTATG	A019D5	GTGTGTTGTCCTATG
CD39	ENTPD1	TTACCTGGTATCCGT	A1	TTACCTGGTATCCGT
SLAM	SLAMF1	GTCATTGTATGTCTG	A12 (7D4)	GTCATTGTATGTCTG
TIGIT	TIGIT	TTGCTTACCGCCAGA	A15153G	TTGCTTACCGCCAGA
CD73	NT5E	CAGTTCCTCAGTTCG	AD2	CAGTTCCTCAGTTCG
FCER1a	FCER1A	CTCGTTTCCGTATCG	AER-37 (CRA-1)	CTCGTTTCCGTATCG
CD62P	TNFRSF13C	CCTTCCGTATCCCTT	AK4	CCTTCCGTATCCCTT
CD82	CD82	TCCCACTTCCGCTTT	ASL-24	TCCCACTTCCGCTTT
CLEC1B	CLEC1B	TGCCAGTATCACGTA	AYP1	TGCCAGTATCACGTA
TCR-g/d	TRDC	CTTCCGATTCATTCA	B1	CTTCCGATTCATTCA
TCR-Vg9	TRGC	AAGTGATGGTATCTG	B3	AAGTGATGGTATCTG
TCR-Vd2	TRDC	TCAGTCAGATGGTAT	B6	TCAGTCAGATGGTAT
CD26	DPP4	GGTGGCTAGATAATG	BA5b	GGTGGCTAGATAATG
CD101	CD101	CTACTTCCCTGTCAA	BB27	CTACTTCCCTGTCAA
CD25	IL2RA	TTTGTCCTGTACGCC	BC96	TTTGTCCTGTACGCC
OX-40	TNFRSF4	AACCCACCGTTGTTA	Ber-ACT35 (ACT35)	AACCCACCGTTGTTA
CD103	ITGAE	GACCTCATTGTGAAT	Ber-ACT8	GACCTCATTGTGAAT
CD48	CD48	CTACGACGTAGAAGA	BJ40	CTACGACGTAGAAGA
CTLA-4	CTLA4	ATGGTTCACGTAATC	BNI3	ATGGTTCACGTAATC
CD21	CR2	AACCTAGTAGTTCGG	Bu32	AACCTAGTAGTTCGG
2B4	CD244	TCGCTTGGATGGTAG	C1.7	TCGCTTGGATGGTAG
ICOS	ICOS	CGCGCACCCATTAAA	C398.4A	CGCGCACCCATTAAA
CD79b	CD79B	ATTCTTCAACCGAAG	CB3-1	ATTCTTCAACCGAAG
CD47	CD47	GCATTCTGTCACCTA	CC2C6	GCATTCTGTCACCTA
CD28	CD28	TGAGAACGACCCTAA	CD28.2	TGAGAACGACCCTAA
CD43	SPN	GATTAACCAGCTCAT	CD43-10G7	GATTAACCAGCTCAT
CD7	CD7	TGGATTCCCGGACTT	CD7-6B7	TGGATTCCCGGACTT
CD84	CD84	CTCCCTAGTTCCTTT	CD84.1.21	CTCCCTAGTTCCTTT
GPR56	ADGRG1	GCCTAGTTTCCGTTT	CG4	GCCTAGTTTCCGTTT
TRFC	TRFC	CCGTGTTCCTCATTA	CY1G4	CCGTGTTCCTCATTA
CD62L	SELL	GTCCCTGCAACTTGA	DREG-56	GTCCCTGCAACTTGA
CD95	FAS	CCAGCTCATTAGAGC	DX2	CCAGCTCATTAGAGC
CD94	CD94	CTTTCCGGTCCTACA	DX22	CTTTCCGGTCCTACA
KIR3DL1	KIR3DL1	GGACGCTTTCCTTGA	DX9	GGACGCTTTCCTTGA
CD35	CD35	ACTTCCGTCGATCTT	E11	ACTTCCGTCGATCTT
CD23	FCER2	TCTGTATAACCGTCT	EBVCS-5	TCTGTATAACCGTCT
PD-1	PDCD1	ACAGCGCCGTATTTA	EH12.2H7	ACAGCGCCGTATTTA
Integrin-b7	ITGB7	TCCTTGGATGTACCG	FIB504	TCCTTGGATGTACCG
CD69	CD69	GTCTCTTGGCTTAAA	FN50	GTCTCTTGGCTTAAA
CD32	FCGR2A	GCTTCCGAATTACCG	FUN-2	GCTTCCGAATTACCG
rIgG1l	isotype_control	GGGAGCGATTCAACT	G0114F7	GGGAGCGATTCAACT
CXCR3	CXCR3	GCGATGGTAGATTAT	G025H7	GCGATGGTAGATTAT
CCR6	CCR6	GATCCCTTTGTCACT	G034E3	GATCCCTTTGTCACT
CD163	CD163	GCTTCTCCTTCCTTA	GHI/61	GCTTCTCCTTCCTTA
CD85j	LILRB1	CCTTGTGAGGCTATG	GHI/75	CCTTGTGAGGCTATG
CD119	IFNGR1	TGTGTATTCCCTTGT	GIR-208	TGTGTATTCCCTTGT
CD49f	ITGA6	TTCCGAGGATGATCT	GoH3	TTCCGAGGATGATCT
CD107a	LAMP1	CAGCCCACTGCAATA	H4A3	CAGCCCACTGCAATA
CD63	CD63	GAGATGTCTGCAACT	H5C6	GAGATGTCTGCAACT
CD54		CTGATAGACTTGAGT	HA58	CTGATAGACTTGAGT
CD83	CD83	CCACTCATTTCCGGT	HB15e	CCACTCATTTCCGGT
CD45RA	PTPRC	TCAATCCTTCCGCTT	HI100	TCAATCCTTCCGCTT
CD52	CD52	CTTTGTACGAGCAAA	HI186	CTTTGTACGAGCAAA
CD45	PTPRC	TCCCTTGCGATTTAC	HI30	TGCAATTACCCGGAT
CD9	CD9	GAGTCACCAATCTGC	HI9a	GAGTCACCAATCTGC
CD19-HIB19	CD19	CTGGGCAATTACTCG	HIB19	CTGGGCAATTACTCG
CD42b		TCCTAGTACCGAAGT	HIP1	TCCTAGTACCGAAGT
CD41	ITGA2B	ACGTTGTGGCCTTGT	HIP8	ACGTTGTGGCCTTGT
CD38	CD38	TGTACCCGCTTGTGA	HIT2	TGTACCCGCTTGTGA
CD161	KLRB1	GTACGCAGTCCTTCT	HP-3G10	GTACGCAGTCCTTCT
KIR2DL1/S1/S3/S5		TATCAACCAACGCTT	HP-MA4	TATCAACCAACGCTT
ahIgG	isotype_control	CCTGTCATTAAGACT	HTK888	CCTGTCATTAAGACT
IgD	IGHD	CAGTCTCCGTAGAGT	IA6-2	CAGTCTCCGTAGAGT
CD11b	ITGAM	GACAAGTGATCTGCA	ICRF44	GACAAGTGATCTGCA
CD44	CD44	TGGCTTCAGGTCCTA	IM7	TGGCTTCAGGTCCTA
TCR-ab	TRAC	CGTAACGTAGAGCGA	IP26	CGTAACGTAGAGCGA
CD86	CD86	GTCTTTGTCAGTGCA	IT2.2	GTCTTTGTCAGTGCA
CXCR5	CXCR5	AATTCAACCGTCGCC	J252D4	AATTCAACCGTCGCC
CCR5	CCR5	CCAAAGTAAGAGCCA	J418F1	CCAAAGTAAGAGCCA
CD55	CD55	GCTCATTACCCATTA	JS11	GCTCATTACCCATTA
CX3CR1	CX3CR1	AGTATCGTCTCTGGG	K0124E1	AGTATCGTCTCTGGG
CCR2	CCR2	GAGTTCCCTTACCTG	K036C2	GAGTTCCCTTACCTG
CD162	SELPLG	ATATGTCAGAGCACC	KPL-1	ATATGTCAGAGCACC
CD1c	CD1C	GAGCTACTTCACTCG	L161	GAGCTACTTCACTCG
HLA-DR	HLA-DRA	AATAGCGAGCAAGTA	L243	AATAGCGAGCAAGTA
CD194	CCR4	AGCTTACCTGCACGA	L291H4	AGCTTACCTGCACGA
CD74	CD74	CTGTAGCATTTCCCT	LN2	CTGTAGCATTTCCCT
CD14	CD14	TCTCAGACCTCCGTA	M5E2	TCTCAGACCTCCGTA
CD141	THBD	GGATAACCGCGCTTT	M80	GGATAACCGCGCTTT
CD37	CD37	ACAGTCACTGGGCAA	M-B371	ACAGTCACTGGGCAA
IgE	IGHE	GGATGTACCGCGTAT	MHE-18	GGATGTACCGCGTAT
Ig-kappa	IGKV	AGCTCAGCCAGTATG	MHK-49	AGCTCAGCCAGTATG
Ig-lambda	IGLV	CAGCCAGTAAGTCAC	MHL-38	CAGCCAGTAAGTCAC
IgM	IGHM	TAGCGAGCCCGTATA	MHM-88	TAGCGAGCCCGTATA
BTLA	BTLA	GTTATTGGACTAAGG	MIH26	GTTATTGGACTAAGG
CD24	CD24	AGATTCCTTCGTGTT	ML5	AGATTCCTTCGTGTT
mIgG2ak	isotype_control	CTCCTACCTAAACTG	MOPC-173	CTCCTACCTAAACTG
mIgG1k	isotype_control	GCCGGACGACATTAA	MOPC-21	GCCGGACGACATTAA
mIgG2bk	isotype_control	ATATGTATCACGCGA	MPC-11	ATATGTATCACGCGA
Podoplanin	PDPN	GGTTACTCGTTGTGT	NC-08	GGTTACTCGTTGTGT
CD305	LAIR1	ATTTCCATTCCCTGT	NKTA255	ATTTCCATTCCCTGT
CD352	SLAMF6	AGTTTCCACTCAGGC	NT-7	AGTTTCCACTCAGGC
CD142	F3	CACTGCCGTCGATTA	NY2	CACTGCCGTCGATTA
CD27	CD27	GCACTCCTGCATGTA	O323	GCACTCCTGCATGTA
OX-2	CD200	CACGTAGACCTTTGC	OX-104	CACGTAGACCTTTGC
CD49b	ITGA2	GCTTTCTTCAGTATG	P1E6-C5	GCTTTCTTCAGTATG
CD146	MCAM	CCTTGGATAACATCA	P1H12	CCTTGGATAACATCA
CD33	CD33	TAACTCAGGGCCTAT	P67.6	TAACTCAGGGCCTAT
CD57	B3GAT1	AACTCCCTATGGAGG	QA17A04	AACTCCCTATGGAGG
CD4	CD4	TGTTCCCGCTCAACT	RPA-T4	TGTTCCCGCTCAACT
rIgG1k	isotype_control	ATCAGATGCCCTCAT	RTK2071	ATCAGATGCCCTCAT
rIgG2ak	isotype_control	AAGTCAGGTTCGTTT	RTK2758	AAGTCAGGTTCGTTT
rIgG2ck	isotype_control	TCCAGGCTAGTCATT	RTK4174	TCCAGGCTAGTCATT
rIgG2bk	isotype_control	GATTCTTGACGACCT	RTK4530	GATTCTTGACGACCT
C5aR	C5AR1		S5/1	GCCGCATGAGAAACA
KLRG1	KLRG1	CTTATTTCCTGCCCT	SA231A2	CTTATTTCCTGCCCT
CD22	CD22	GGGTTGTTGTCTTTG	S-HCL-1	GGGTTGTTGTCTTTG
CD11c	ITGAX	TACGCCTATAACTTG	S-HCL-3	TACGCCTATAACTTG
CD8	CD8A	GCGCAACTTGATGAT	SK1	GCGCAACTTGATGAT
CD155	PVR	ATCACATCGTTGCCA	SKII.4	ATCACATCGTTGCCA
CD354	TREM1	TAGCCGTTTCCTTTG	TREM-26	TAGCCGTTTCCTTTG
CD18	ITGB2	TATTGGGACACTTCT	TS1/18	TATTGGGACACTTCT
CD2	CD2	TACGATTTGTCAGGG	TS1/8	TACGATTTGTCAGGG
CD29	ITGB1	GTATTCCCTCAGTCA	TS2/16	GTATTCCCTCAGTCA
CD11a	ITGAL	TATATCCTTGTGAGC	TS2/4	TATATCCTTGTGAGC
CD49a	ITGA1	ACTGATGGACTCAGA	TS2/7	ACTGATGGACTCAGA
LFA-3	CD58	GTTCCTATGGACGAC	TS2/9	GTTCCTATGGACGAC
IL-2Rb	IL2RB	TCATTTCCTCCGATT	TU27	TCATTTCCTCCGATT
HLA-DRDPDQ	HLA-DRA	AGCTACGAGCAGTAG	Tü39	AGCTACGAGCAGTAG
CD112	NECTIN2	AACCTTCCGTCTAAG	TX31	AACCTTCCGTCTAAG
CD45RO	PTPRC	CTCCGAATCATGTTG	UCHL1	CTCCGAATCATGTTG
CD3	CD3D	CTCATTGTAACTCCT	UCHT1	CTCATTGTAACTCCT
CD5	CD52	CATTAACGGGATGCC	UCHT2	CATTAACGGGATGCC
CD93	CD93	GCGCTACTTCCTTGA	VIMD2	GCGCTACTTCCTTGA
CD61	CD61	AGGTTGGAGTAGACT	VI-PL2	AGGTTGGAGTAGACT
HLA-A/B/C	HLA-A	TATGCGAGGCTTATC	W6/32	TATGCGAGGCTTATC
CD15	FUT4	TCACCAGTACCTAGT	W6D3	TCACCAGTACCTAGT
CD109	CD109	CACTTAACTCTGGGT	W7C5	CACTTAACTCTGGGT
CD13	ANPEP	TTTCAACGCCCTTTC	WM15	TTTCAACGCCCTTTC
CD31	PECAM1	ACCTTTATGCCACGG	WM59	ACCTTTATGCCACGG
NKp30	NCR3	AAAGTCACTCTGCCG
KIR2DL5	KIR2DL5	AAAGTGATGCCACTG
NGFR	NGFR	AACCGCGCTTCAGAT
XCR1	XCR1	AAGACGCATGTCAAC
CD317	BST2	AAGAGCCGTTGTGAA
Notch-1	NOTCH1	AATCTGTAGTGCGTT
CD59	CD59	AATTAGCCGTCGAGA
C5L2	C5AR2	ACAATTTGTCTGCGA
CD46	CD46	ACAGTACGACCTTCT
CCR3	CCR3	ACCAATCCTTTCGTC
CLEC10A	CLEC10A	ACCTAGAAATCAGCA
GITR	TNFRSF18	ACCTTTCGACACTCG		ACCTTTCGACACTCG
CD80	CD80	ACGAATCAATCTGTG
Gal-9	LGALS9	ACTCACTGGAGTCTC
Mast_cell_tryptase	TPSAB1	ACTGATAGACCCGCT
CD235a	GYPA	AGAGTATGTATGGGA
CD45RB	PTPRC	AGATGGGACTCACCA
CCR8	CCR8	AGCCCGGATGTATTT
LRRC32	LRRC32	AGGTATGGTAGAGTA
CD177	CD177	AGTATGGAGCCATAT
CCR7	CCR7	AGTTCAGTCAACCGA
LAP	LAP	ATCCTTCCGATTGTG
E-Cadherin	CDH1	ATCCTTCTCCCTTTC
CD105	ENG	ATCGTCGAGAGCTAG
CCR10	CCR10	ATCTGTATGTCACAG
PDFGR-a	PDGFRA	ATGCGCCGAGAATTA
CCR9	CCR9	ATTCCTCATTCCTGA
4-1BBL	TNFSF9	ATTCGCCTTACGCAA
PDGFR-b	PDGFRB	CAATGGTTCACTGCC
GP130	IL6ST	CACGAGAATTTCAGT
CD257	TNFSF13B	CAGAGCACCCATTAA
CD269	TNFRSF17	CAGATGATCCACCAT
CD10	MME	CAGCCATTCATTAGG
CD230	PRNP	CAGGTCCCTTATTTC
FLT3	FLT3	CAGTAGATGGAGCAT
TSLPR	CRLF2	CAGTCCTCTCTGTCA
SDC1	SDC1	CATTAGAGTCTGCCA
CD207	CD207	CATTCTTCACGGGAT
Annexin A1	ANXA1	CCCACTGGAGCAATT
MICA/MICB	MICA	CCCGCAGTATAACGA
Fas-L	FASLG	CCGGTCCTCTGTATT
IL-4Ra	IL4R	CCGTCCTGATAGATG
CD45R	PTPRC	CCTACACCTCATAAT
TNF-a	TNF	CCTATGAACGTAACG
LT-bR	LTBR	CCTCTATTCAGAGCA
N-Cadherin	CDH2	CCTTCCCTTTCCTCT
CD202b	TEK	CGATCCCTTACCTAT
FcRL4	FCRL4	CGATTTGATCTGCCT
CD70	CD70	CGCGAACATAAGAAG
TIM-4	TIMD4	CGTCATATAGTATGG
Cadherin-11	CDH11	CGTTGCCATTAACCA
CD205	LY75	CTATCGTTTGATGCA
Notch-3	NOTCH3	CTATTGGACGTATCT
CD62E	SELE	CTCCCTGTGGCTTAA
CD370	CLEC9A	CTGCATTTCAGTAAG
IgG	IGHG1	CTGGAGCGATTAGAA
HER-2	ERBB2	CTGTAGCCGCCTATT
Tim-1	HAVCR1	CTTCTGGGATTCTGG
HLA-A2	HLA-A	GAACATTTCCGACAA
CD321	F11R	GACAGTACCGACACT
CXCR6	CXCR6	GACAGTCGATGCAAC
KIR2DL2/L3	KIR2DL2	GACCCGTAGTTTGAT
B7-H3	CD276	GACTGGGAGGGTATT
CD164	CD164	GAGGCACTTAACATA
CD19-3D12	CD19	GAGTCGAGAAATCAT
TSPAN33	TSPAN33	GAGTTCGTTGTTCCA
CD1a	CD1A	GATCGTGTTGTGTTA
Gal-3	LGALS3	GATGCAATTAGCCGG
LICAM	L1CAM	GATGGACGACAATTC
CD98	CD98	GCACCAACAGCCATT
CD34	CD34	GCAGAAATCTCCCTT
Thy1	THY1	GCATTGTACGATTCA
TRAIL	TNFSF10	GCCATTCCTGCCTAA
FcRL3	FCRL3	GCCTAGTTTGAACGC
CD235ab	GYPA	GCTCCTTTACACGTA
EGFR	EGFR	GCTTAACATTGGCAC
TLR-4	TLR4	GCTTAGCTGTATCCG
CD133	PROM1	GTAAGACGCCTATGC
CD138	SDC1	GTATAGACCAAAGCC
CD201	PROCR	GTTTCCTTGACCAAG
CD203c	ENPP3	TAACCGTACCTGCAT
CD338	ABCG2	TAAGACTTGGCCGTC
CD179a	VPREB1	TAGATGGGATTCCGG
CD204	MSR1	TAGCGAGCCAGATGT
PD-L2	PDCD1LG2	TCAACGCTTGGCTAG
CD106	VCAM1	TCACAGTTCCTTGGA
FcRL5	FCRL5	TCACGCAGTCCTCAA
CD209	CD209	TCACTGGACACTTAA
CD206	MRC1	TCAGAACGTCTAACT
CD30	TNFRSF8	TCAGGGTGTGCTGTA
CXCR4	CXCR4	TCAGGTCCTTTCAAC
VE-Cadherin	CDH5	TCCACTCATTCTGTA
RANKL	TNFSF11	TCCGTGTTAGTTTGT
MERTK	MERTK	TCCTGCATGTACCCA
CD1d	CD1D	TCGAGTCGCTTATCA
CD243	ABCB1	TGACCCGACCTTTAG
ICAM-1	ICAM1	TGACCTTCCTCTCCT
VEGFR-3	VEGFR-3	TGATCCGAAGTCGTG
IL-6Ra	IL6R	TGATGGGAGCTTATC
CD96	CD96	TGGCCTATAAATGGT
B7-H4	VTCN1	TGTATGTCTGCCTTG
CD85g	LILRA4	TGTCAGTTCCTATGA
Tim-3	HAVCR2	TGTCCTACCCAACTT
FR-b	FOLR2	TGTGGCTAGTCAGTT
CD110	MPL	TGTTGTAAGATGCCA
CD294	PTGDR2	TGTTTACGAGAGCCC
TCR-Vb13.1	TRBC	TTATGGACGTATGGT
VEGFR2	KDR	TTCACGCAGTAAGAT
Ep-CAM	EPCAM	TTCCGAGCAAGTATC
IL18-Ra	IL18R1	TTGTTGTATCCGATC
OX-40L	TNFRSF4	TTTAGTGATCCGACT
