## Supplementary material for "Hierarchical classification of immune cell transcriptomes at population-scale": Table S7

atlas	original_label	simplified_unified_label
Myeloid	C01_cDC2_CXCR4hi	DC_cDC2A
Myeloid	C04_cDC2_FCN1	DC_cDC2A
Myeloid	C03_cDC2_IL1B	DC_cDC2A
Myeloid	C05_cDC2_ISG15	DC_cDC2A
Myeloid	C02_cDC2_CD1A	DC_cDC2A
Myeloid	C06_cDC2_CXCL9	DC_cDC2A
Myeloid	M08_Macro_NLRP3	TAM
Myeloid	M13_Macro_INHBA	TAM
Myeloid	M04_cDC2_CD1C	DC_cDC2A
Myeloid	M07_Mono_CD16	mono_nc
Myeloid	M12_Macro_LYVE1	TAM
Myeloid	M10_Macro_C1QC	TAM
Myeloid	M02_pDC_LILRA4	pDC
Myeloid	M06_Mono_CD14	mono_c
Myeloid	M03_cDC1_CLEC9A	DC_cDC1
Myeloid	M05_cDC3_LAMP3	DC_cDC3
Myeloid	M11_Macro_ISG15	TAM
Myeloid	M09_Macro_SPP1	TAM
Myeloid	M01_Mast_KIT	mast
Myeloid	M09_Macro_C1QC	TAM
Myeloid	M08_Macro_SPP1	TAM
Myeloid	M11_Macro_LYVE1	TAM
Myeloid	M09_Macro_INHBA	TAM
Myeloid	M09_Macro_ISG15	TAM
Myeloid	M11_Macro_C1QC	TAM
Myeloid	M10_Macro_SPP1	TAM
Myeloid	M02_cDC1_CLEC9A	DC_cDC1
Myeloid	M06_Macro_ISG15	TAM
Myeloid	M03_cDC2_CD1C	DC_cDC2A
Myeloid	M05_Mono_CD16	mono_nc
Myeloid	M04_Mono_CD14	mono_c
Myeloid	M07_Macro_C1QC	TAM
Myeloid	M01_pDC_LILRA4	pDC
Myeloid	M10_Macro_GPNMB	TAM
Myeloid	M09_Macro_IL1B	TAM
Myeloid	M08_Macro_FN1	TAM
Myeloid	M05_Mono_CD14	mono_c
Myeloid	M06_Mono_CD14CD16	mono
Myeloid	M04_cDC3_LAMP3	DC_cDC3
T_cell	CD8.c07.Temra.CX3CR1	CD8_T_non_naive
T_cell	CD8.c02.Tm.IL7R	CD8_T_non_naive
T_cell	CD8.c12.Tex.CXCL13	CD8_T_non_naive
T_cell	CD8.c13.Tex.myl12a	CD8_T_non_naive
T_cell	CD8.c05.Tem.CXCR5	CD8_T_non_naive
T_cell	CD8.c16.MAIT.SLC4A10	MAIT
T_cell	CD8.c06.Tem.GZMK	CD8_T_non_naive
T_cell	CD8.c03.Tm.RPS12	CD8_T_non_naive
T_cell	CD8.c10.Trm.ZNF683	CD8_T_non_naive
T_cell	CD8.c15.ISG.IFIT1	CD8_T
T_cell	CD8.c04.Tm.CD52	CD8_T_non_naive
T_cell	CD8.c14.Tex.TCF7	CD8_T_non_naive
T_cell	CD8.c09.Tk.KIR2DL4	CD8_T_non_naive
T_cell	CD8.c01.Tn.MAL	CD8_T_naive
T_cell	CD8.c11.Tex.PDCD1	CD8_T_non_naive
T_cell	CD8.c17.Tm.NME1	CD8_T_non_naive
T_cell	CD8.c08.Tk.TYROBP	CD8_T_non_naive
T_cell	CD4.c01.Tn.TCF7	CD4_T_naive
T_cell	CD4.c06.Tm.ANXA1	CD4_T_non_naive
T_cell	CD4.c15.Th17.IL23R	CD4_T_non_naive
T_cell	CD4.c13.Temra.CX3CR1	CD4_T_non_naive
T_cell	CD4.c11.Tm.GZMA	CD4_T_non_naive
T_cell	CD4.c02.Tn.PASK	CD4_T_naive
T_cell	CD4.c08.Tm.CREM	CD4_T_non_naive
T_cell	CD4.c12.Tem.GZMK	CD4_T_non_naive
T_cell	CD4.c07.Tm.ANXA2	CD4_T_non_naive
T_cell	CD4.c16.Tfh.CXCR5	TFH
T_cell	CD4.c05.Tm.TNF	CD4_T_non_naive
T_cell	CD4.c18.Treg.RTKN2	Treg
T_cell	CD4.c14.Th17.SLC4A10	CD4_T_non_naive
T_cell	CD4.c04.Tn.il7r	CD4_T_naive
T_cell	CD4.c09.Tm.CCL5	CD4_T_non_naive
T_cell	CD4.c24.Mix.NME2	CD4_T
T_cell	CD4.c20.Treg.TNFRSF9	Treg
T_cell	CD4.c17.TfhTh1.CXCL13	TFH
T_cell	CD4.c10.Tm.CAPG	CD4_T_non_naive
T_cell	CD4.c22.ISG.IFIT1	CD4_T
T_cell	CD4.c23.Mix.NME1	CD4_T
T_cell	CD4.c03.Tn.ADSL	CD4_T_naive
T_cell	CD4.c19.Treg.S1PR1	Treg
T_cell	CD4.c21.Treg.OAS1	Treg
Suco_TIL	B-memory-DN	remove
Suco_TIL	B-memory-switched	remove
Suco_TIL	B-naive	remove
Suco_TIL	B_proliferating	remove
Suco_TIL	CD4-T-naive	CD4_T_naive
Suco_TIL	CD4-TCM_exhausted-progenitor	CD4_T_non_naive
Suco_TIL	CD4-TCM_nonexhausted	CD4_T_non_naive
Suco_TIL	CD4-TEM_terminal-exhaustion	CD4_T_non_naive
Suco_TIL	CD4-T_proliferating	CD4_T
Suco_TIL	CD56bright-NK	remove
Suco_TIL	CD56dim-NK:remove
Suco_TIL	CD8-MAIT-KLRG1pos-effector	MAIT
Suco_TIL	CD8-T-KLRG1neg-effector_terminal-exhaustion	CD8_T_non_naive
Suco_TIL	CD8-T-KLRG1pos-effector	CD8_T_non_naive
Suco_TIL	CD8-T-KLRG1pos-effector_nonexhausted	CD8_T_non_naive
Suco_TIL	CD8-T-KLRG1pos-effector_preexhausted	CD8_T_non_naive
Suco_TIL	CD8-T-naive	CD8_T_naive
Suco_TIL	CD8-TCM_nonexhausted	CD8_T_non_naive
Suco_TIL	CD8-TRM_innate-like	CD8_T_non_naive
Suco_TIL	CD8-TRM_nonexhausted	CD8_T_non_naive
Suco_TIL	CD8-TRM_proliferating	CD8_T_non_naive
Suco_TIL	CD8-TRM_terminal-exhaustion	CD8_T_non_naive
Suco_TIL	DC	DC
Suco_TIL	GC-B	remove
Suco_TIL	GC-B_proliferating	remove
Suco_TIL	ILC3-NCRneg	remove
Suco_TIL	Langerhans	DC_Langerhans
Suco_TIL	M	M
Suco_TIL	Mac	TAM
Suco_TIL	Mac-MKlike	TAM
Suco_TIL	NK	remove
Suco_TIL	NK-adaptive	remove
Suco_TIL	NK_proliferating	remove
Suco_TIL	PB_proliferating	remove
Suco_TIL	PV-Mac	TAM
Suco_TIL	T	T
Suco_TIL	TA-FDC	DC_FDC_PTPRCpos
Suco_TIL	TNK	remove
Suco_TIL	TNK_proliferating	remove
Suco_TIL	Treg	Treg
Suco_TIL	abT	T
Suco_TIL	c-mono	mono_c
Suco_TIL	cDC1	DC_cDC1
Suco_TIL	cDC2	DC_cDC2A
Suco_TIL	cDC3	DC_cDC3
Suco_TIL	mast	mast
Suco_TIL	mig-CD56bright-NK	remove
Suco_TIL	nc-mono	mono_nc
Suco_TIL	p-DC	pDC
Suco_TIL	plasma-blast	remove
Suco_TIL	plasma-blast_proliferating	remove
Suco_TIL	plasma_IgA	remove
Suco_TIL	plasma_IgG	remove
Suco_TIL	B	remove
Suco_TIL	B-memory	remove
Suco_TIL	B-memory-non-switched	remove
Suco_TIL	CD4-MAIT-TCM	CD4_T_non_naive
Suco_TIL	CD4-TCM_TFH	TFH
Suco_TIL	CD4-TCM_TH1	CD4_T_non_naive
Suco_TIL	CD4-TCM_TH17	CD4_T_non_naive
Suco_TIL	CD4-TCM_terminal-exhaustion	CD4_T_non_naive
Suco_TIL	CD4-TEM_TH17	CD4_T_non_naive
Suco_TIL	CD4-TEM_nonexhausted	CD4_T_non_naive
Suco_TIL	CD8-T	CD8_T
Suco_TIL	CD8-T-KLRG1neg-effector	CD8_T_non_naive
Suco_TIL	CD8-T-KLRG1neg-effector_nonexhausted	CD8_T_non_naive
Suco_TIL	CD8-T-KLRG1neg-effector_preexhausted	CD8_T_non_naive
Suco_TIL	CD8-T-KLRG1pos-effector_exhausted-progenitor	CD8_T_non_naive
Suco_TIL	CD8-T-KLRG1pos-effector_terminal-exhaustion	CD8_T_non_naive
Suco_TIL	CD8-TCM	CD8_T_non_naive
Suco_TIL	CD8-TCM_exhausted-progenitor	CD8_T_non_naive
Suco_TIL	CD8-TRM	CD8_T_non_naive
Suco_TIL	CD8-T_innate-like	CD8_T
Suco_TIL	ERY	remove
Suco_TIL	ILC2	remove
Suco_TIL	ILC3-NCRpos	remove
Suco_TIL	Langerhans_proliferating	DC_Langerhans
Suco_TIL	MAIT	MAIT
Suco_TIL	PL	remove
Suco_TIL	T-naive	T
Suco_TIL	TCM	T
Suco_TIL	TR-CD56bright-NK	remove
Suco_TIL	T_proliferating	T
Suco_TIL	c-mono_inflammasome	mono_c
Suco_TIL	doublet	remove
Suco_TIL	gran	M
Suco_TIL	mono	mono
Suco_TIL	nan	remove
Suco_TIL	neutro	M
Suco_TIL	plasma	remove
Suco_TIL	plasma-blast_IgG	remove
Suco_TIL	plasma_IgM	remove
Suco_TIL	plasma_proliferating	remove
Suco_TIL	np.nan	remove
