## Supplementary material for "Hierarchical classification of immune cell transcriptomes at population-scale": Table S8

patient_id	cohort	disease	age	sex
0ZTE2L	vaccination_1	KIRC	56	Male
1K9IAN	vaccination_1	LIHC	56	Female
2JJ523	vaccination_1	LIHC	60	Male
4WTCUA	vaccination_1	UCA	41	Male
EMHL0E	vaccination_1	PDAC	55	Female
LIK08H	vaccination_1	SKCM	81	Male
SO7XOB	vaccination_1	AEG	57	Male
X9H3PX	vaccination_1	HNSC	65	Male
0JFNLT	vaccination_2	LIHC	78	Male
K8VK84	vaccination_2	LIHC	77	Male
PYZ7XL	vaccination_2	KIRC	75	Male
SEU5AJ	vaccination_2	KIRC	52	Male
UZ534M	vaccination_2	UVM	81	Male
YCMACP	vaccination_2	UCA	72	Male
HTA8_1038	Pan_cancer_CITEseq	LUAD	75	Female
HTA8_1039	Pan_cancer_CITEseq	LUAD	61	Male
HTA8_1040	Pan_cancer_CITEseq	LUAD	62	Male
HTA8_1041	Pan_cancer_CITEseq	LUAD	69	Female
HTA8_1042	Pan_cancer_CITEseq	LUAD	63	Male
HTA8_1043	Pan_cancer_CITEseq	LUAD	63	Female
HTA8_1044	Pan_cancer_CITEseq	LUAD	67	Female
HTA8_1045	Pan_cancer_CITEseq	LUAD	68	Female
HTA8_1046	Pan_cancer_CITEseq	LUAD	64	Male
HTA8_1047	Pan_cancer_CITEseq	LUAD	61	Male
HTA8_1048	Pan_cancer_CITEseq	LUAD	77	Male
HTA8_1049	Pan_cancer_CITEseq	LUAD	74	Male
HTA8_1050	Pan_cancer_CITEseq	LUAD	80	Female
HTA8_1051	Pan_cancer_CITEseq	LUAD	64	Male
HTA8_1052	Pan_cancer_CITEseq	LUAD	87	Male
HTA8_1053	Pan_cancer_CITEseq	LUAD	41	Female
HTA8_1054	Pan_cancer_CITEseq	LUAD	58	Female
HTA8_1055	Pan_cancer_CITEseq	LUAD	65	Male
HTA8_1056	Pan_cancer_CITEseq	LUAD	29	Female
HTA8_1102	Pan_cancer_CITEseq	LUAD	72	Female
HTA8_1106	Pan_cancer_CITEseq	LUAD	79	Female
HTA8_1104	Pan_cancer_CITEseq	LUAD	66	Female
HTA8_1103	Pan_cancer_CITEseq	LUAD	78	Male
HTA8_1100	Pan_cancer_CITEseq	LUAD	64	Male
HTA8_1101	Pan_cancer_CITEseq	LUAD	42	Female
HTA8_1105	Pan_cancer_CITEseq	LUAD	73	Female
HTA8_1062	Pan_cancer_CITEseq	LUAD	67	Male
HTA8_1063	Pan_cancer_CITEseq	LUAD	65	Male
HTA8_1057	Pan_cancer_CITEseq	LUAD	63	Male
HTA8_1058	Pan_cancer_CITEseq	LUAD	66	Female
HTA8_1059	Pan_cancer_CITEseq	LUSC	62	Male
HTA8_1060	Pan_cancer_CITEseq	LUAD	58	Male
HTA8_5003	Pan_cancer_CITEseq	PAAD	68	Male
HTA8_5010	Pan_cancer_CITEseq	PAAD	61	Male
HTA8_5004	Pan_cancer_CITEseq	PAAD	50	Male
HTA8_5009	Pan_cancer_CITEseq	PAAD	91	Male
HTA8_5005	Pan_cancer_CITEseq	PAAD	64	Female
HTA8_5008	Pan_cancer_CITEseq	PAAD	71	Male
HTA8_5006	Pan_cancer_CITEseq	PAAD	60	Male
