## Supplementary material for "Hierarchical classification of immune cell transcriptomes at population-scale": Table S9

sample_id	cohort	sample_type	tissue_site	metastasis	patient_id	timepoint
VB2J3M-X-T3	vaccination_1	PBMC	blood	NA	VB2J3M	pre_first_vaccine
VB2J3M-X-T4	vaccination_1	PBMC	blood	NA	VB2J3M	post_second_vaccine
893WJG-X-T2	vaccination_1	PBMC	blood	NA	893WJG	pre_first_vaccine
893WJG-X-T3	vaccination_1	PBMC	blood	NA	893WJG	post_second_vaccine
K8VK84-X-T2	vaccination_1	PBMC	blood	NA	K8VK84	pre_first_vaccine
K8VK84-X-T3	vaccination_1	PBMC	blood	NA	K8VK84	post_first_vaccine
K8VK84-X-T4	vaccination_1	PBMC	blood	NA	K8VK84	post_second_vaccine
0GVKLK-X-T1	vaccination_1	PBMC	blood	NA	0GVKLK	pre_first_vaccine
0GVKLK-X-T2	vaccination_1	PBMC	blood	NA	0GVKLK	post_first_vaccine
706HAQ-X-T2	vaccination_1	PBMC	blood	NA	706HAQ	pre_first_vaccine
706HAQ-X-T3	vaccination_1	PBMC	blood	NA	706HAQ	post_first_vaccine
706HAQ-X-T5	vaccination_1	PBMC	blood	NA	706HAQ	post_second_vaccine
Q0YM69-X-T1	vaccination_1	PBMC	blood	NA	Q0YM69	pre_first_vaccine
Q0YM69-X-T2	vaccination_1	PBMC	blood	NA	Q0YM69	post_second_vaccine
WHORF3-X-T1	vaccination_1	PBMC	blood	NA	WHORF3	pre_first_vaccine
WHORF3-X-T2	vaccination_1	PBMC	blood	NA	WHORF3	post_second_vaccine
NPKG14-X-T2	vaccination_1	PBMC	blood	NA	NPKG14	pre_first_vaccine
NPKG14-X-T3	vaccination_1	PBMC	blood	NA	NPKG14	post_second_vaccine
0JFNLT-X-T0	vaccination_2	PBMC	blood	NA	0JFNLT	baseline
0JFNLT-X-T2	vaccination_2	PBMC	blood	NA	0JFNLT	on_ICT
0JFNLT-X-T5	vaccination_2	PBMC	blood	NA	0JFNLT	post_third_vaccine
K8VK84-X-T0	vaccination_2	PBMC	blood	NA	K8VK84	baseline
K8VK84-X-T1	vaccination_2	PBMC	blood	NA	K8VK84	on_ICT
K8VK84-X-T6	vaccination_2	PBMC	blood	NA	K8VK84	pre_third_vaccine
K8VK84-X-T7	vaccination_2	PBMC	blood	NA	K8VK84	post_third_vaccine
PYZ7XL-X-T1	vaccination_2	PBMC	blood	NA	PYZ7XL	on_ICT
PYZ7XL-X-T8	vaccination_2	PBMC	blood	NA	PYZ7XL	pre_third_vaccine
PYZ7XL-X-T9	vaccination_2	PBMC	blood	NA	PYZ7XL	post_third_vaccine
SEU5AJ-X-T0	vaccination_2	PBMC	blood	NA	SEU5AJ	baseline
SEU5AJ-X-T1	vaccination_2	PBMC	blood	NA	SEU5AJ	on_ICT
SEU5AJ-X-T3	vaccination_2	PBMC	blood	NA	SEU5AJ	pre_third_vaccine
UZ534M-X-T0	vaccination_2	PBMC	blood	NA	UZ534M	baseline
UZ534M-X-T1	vaccination_2	PBMC	blood	NA	UZ534M	on_ICT
UZ534M-X-T2	vaccination_2	PBMC	blood	NA	UZ534M	pre_third_vaccine
UZ534M-X-T3	vaccination_2	PBMC	blood	NA	UZ534M	post_third_vaccine
YCMACP-X-T0	vaccination_2	PBMC	blood	NA	YCMACP	baseline
YCMACP-X-T1	vaccination_2	PBMC	blood	NA	YCMACP	on_ICT
YCMACP-X-T4	vaccination_2	PBMC	blood	NA	YCMACP	pre_third_vaccine
YCMACP-X-T5	vaccination_2	PBMC	blood	NA	YCMACP	post_third_vaccine
HTA8_1041_001103	Pan_cancer_CITEseq	TIL	bone	metastasis	HTA8_1041	treated
HTA8_1041_001203	Pan_cancer_CITEseq	TIL	bone	metastasis	HTA8_1041	treated
HTA8_1038_001103	Pan_cancer_CITEseq	TIL	lung	metastasis	HTA8_1038	baseline
HTA8_1038_001203	Pan_cancer_CITEseq	TIL	lung	metastasis	HTA8_1038	baseline
HTA8_1039_001103	Pan_cancer_CITEseq	TIL	lung	metastasis	HTA8_1039	baseline
HTA8_1040_001103	Pan_cancer_CITEseq	TIL	lung	metastasis	HTA8_1040	baseline
HTA8_1042_001103	Pan_cancer_CITEseq	TIL	lung	primary	HTA8_1042	baseline
HTA8_1043_001103	Pan_cancer_CITEseq	TIL	lung	metastasis	HTA8_1043	treated
HTA8_1044_001103	Pan_cancer_CITEseq	TIL	lung	primary	HTA8_1044	baseline
HTA8_1045_001103	Pan_cancer_CITEseq	TIL	lung	primary	HTA8_1045	baseline
HTA8_1062_001103	Pan_cancer_CITEseq	TIL	lung	primary	HTA8_1062	baseline
HTA8_1062_001203	Pan_cancer_CITEseq	TIL	lung	primary	HTA8_1062	baseline
HTA8_1062_001303	Pan_cancer_CITEseq	TIL	lung	Primary	HTA8_1062	baseline
HTA8_1046_001103	Pan_cancer_CITEseq	TIL	liver	metastasis	HTA8_1046	treated
HTA8_1046_001203	Pan_cancer_CITEseq	TIL	liver	metastasis	HTA8_1046	treated
HTA8_1047_001103	Pan_cancer_CITEseq	TIL	brain	metastasis	HTA8_1047	treated
HTA8_1048_001103	Pan_cancer_CITEseq	TIL	lung	primary	HTA8_1048	baseline
HTA8_1049_001103	Pan_cancer_CITEseq	TIL	lung	primary	HTA8_1049	baseline
HTA8_1063_001103	Pan_cancer_CITEseq	TIL	bone	metastasis	HTA8_1063	treated
HTA8_1063_001203	Pan_cancer_CITEseq	TIL	bone	metastasis	HTA8_1063	treated
HTA8_1050_001103	Pan_cancer_CITEseq	TIL	lung	metastasis	HTA8_1050	treated
HTA8_1051_001103	Pan_cancer_CITEseq	TIL	lung	metastasis	HTA8_1051	treated
HTA8_1052_001103	Pan_cancer_CITEseq	TIL	bone	metastasis	HTA8_1052	treated
HTA8_1105_001103	Pan_cancer_CITEseq	TIL	lung	primary	HTA8_1105	treated
HTA8_1100_001103	Pan_cancer_CITEseq	TIL	brain	metastasis	HTA8_1100	treated
HTA8_1053_001103	Pan_cancer_CITEseq	TIL	brain	metastasis	HTA8_1053	treated
HTA8_1054_001103	Pan_cancer_CITEseq	TIL	liver	metastasis	HTA8_1054	treated
HTA8_1106_001103	Pan_cancer_CITEseq	TIL	lymph_node	metastasis	HTA8_1106	treated
HTA8_1101_001103	Pan_cancer_CITEseq	TIL	brain	metastasis	HTA8_1101	treated
HTA8_1102_001103	Pan_cancer_CITEseq	TIL	brain	metastasis	HTA8_1102	baseline
HTA8_1104_001103	Pan_cancer_CITEseq	TIL	lymph_node	metastasis	HTA8_1104	treated
HTA8_1057_001103	Pan_cancer_CITEseq	TIL	adrenal_gland	metastasis	HTA8_1057	baseline
HTA8_1058_001103	Pan_cancer_CITEseq	TIL	adrenal_gland	metastasis	HTA8_1058	treated
HTA8_1059_001103	Pan_cancer_CITEseq	TIL	brain	metastasis	HTA8_1059	treated
HTA8_1060_001103	Pan_cancer_CITEseq	TIL	liver	metastasis	HTA8_1060	treated
HTA8_1055_001103	Pan_cancer_CITEseq	TIL	lung	metastasis	HTA8_1055	treated
HTA8_1056_001103	Pan_cancer_CITEseq	TIL	liver	metastasis	HTA8_1056	treated
HTA8_1056_001203	Pan_cancer_CITEseq	TIL	liver	metastasis	HTA8_1056	treated
HTA8_1103_001103	Pan_cancer_CITEseq	TIL	lymph_node	metastasis	HTA8_1103	treated
HTA8_5003_001103	Pan_cancer_CITEseq	TIL	pancreas	primary	HTA8_5003	baseline
HTA8_5010_001103	Pan_cancer_CITEseq	TIL	pancreas	primary	HTA8_5010	baseline
HTA8_5004_001103	Pan_cancer_CITEseq	TIL	pancreas	primary	HTA8_5004	baseline
HTA8_5009_001103	Pan_cancer_CITEseq	TIL	pancreas	primary	HTA8_5009	baseline
HTA8_5005_001103	Pan_cancer_CITEseq	TIL	pancreas	primary	HTA8_5005	baseline
HTA8_5008_001103	Pan_cancer_CITEseq	TIL	pancreas	primary	HTA8_5008	baseline
HTA8_5006_001103	Pan_cancer_CITEseq	TIL	pancreas	primary	HTA8_5006	baseline
