## Supplementary material for "Hierarchical classification of immune cell transcriptomes at population-scale": Table S11

gene_name	TNK_cell	B_cell	M_cell	immune_typing_important_marker	leukocyte_important_marker	TNK_important_marker	ILC_important_marker	B_important_marker	M_important_marker	DC_important_marker
ACKR4
ACOD1	FALSE	FALSE	TRUE	TRUE	FALSE	FALSE		FALSE	TRUE	FALSE
ADAR	TRUE	TRUE	TRUE	TRUE	FALSE	FALSE	FALSE	FALSE	FALSE	FALSE
AHR	TRUE	FALSE	TRUE	TRUE	FALSE	TRUE		FALSE	TRUE	FALSE
AICDA	FALSE	TRUE	FALSE	TRUE	FALSE	FALSE		TRUE	FALSE	FALSE
ALK4	TRUE	FALSE	FALSE	TRUE	FALSE	TRUE		FALSE	FALSE	FALSE
ARG1	FALSE	FALSE	TRUE	TRUE	FALSE	FALSE		FALSE	TRUE	FALSE
ATXN1	TRUE	FALSE	FALSE	TRUE	FALSE	TRUE		FALSE	FALSE	FALSE
AXL	TRUE	FALSE	TRUE	TRUE	FALSE	TRUE		FALSE	TRUE	TRUE
AZU1	FALSE	FALSE	TRUE	TRUE	FALSE	FALSE		FALSE	TRUE	FALSE
B3GAT1	TRUE	FALSE	FALSE	TRUE	FALSE	TRUE		FALSE	FALSE	FALSE
BATF3	FALSE	FALSE	TRUE	TRUE	TRUE	FALSE		FALSE	TRUE	TRUE
BCL6	TRUE	TRUE	FALSE	TRUE	FALSE	TRUE		TRUE	FALSE	FALSE
BTLA	TRUE	FALSE	TRUE	TRUE	FALSE	TRUE		FALSE	TRUE	TRUE
C1QA	FALSE	FALSE	TRUE	TRUE	FALSE	FALSE		FALSE	FALSE	TRUE
C1QB	FALSE	FALSE	TRUE	TRUE	FALSE	FALSE		FALSE	FALSE	TRUE
C1R	FALSE	FALSE	TRUE	TRUE	FALSE	FALSE	FALSE	FALSE	TRUE	FALSE
C1S	FALSE	FALSE	TRUE	TRUE	FALSE	FALSE	FALSE	FALSE	TRUE	FALSE
C3	FALSE	FALSE	TRUE	TRUE	FALSE	FALSE	FALSE	FALSE	TRUE	FALSE
C4A	FALSE	FALSE	TRUE	TRUE	FALSE	FALSE	FALSE	FALSE	TRUE	FALSE
C4B	FALSE	FALSE	TRUE	TRUE	FALSE	FALSE	FALSE	FALSE	TRUE	FALSE
C5	FALSE	FALSE	TRUE	TRUE	FALSE	FALSE	FALSE	FALSE	TRUE	FALSE
C5AR1	FALSE	FALSE	TRUE	TRUE	FALSE	FALSE		FALSE	TRUE	FALSE
C6	FALSE	FALSE	TRUE	TRUE	FALSE	FALSE	FALSE	FALSE	TRUE	FALSE
C7	FALSE	FALSE	TRUE	TRUE	FALSE	FALSE	FALSE	FALSE	TRUE	FALSE
C8A	FALSE	FALSE	TRUE	TRUE	FALSE	FALSE	FALSE	FALSE	TRUE	FALSE
C9	FALSE	FALSE	TRUE	TRUE	FALSE	FALSE	FALSE	FALSE	TRUE	FALSE
CADM1	FALSE	FALSE	TRUE	TRUE	FALSE	FALSE		FALSE	TRUE	TRUE
CCL1	TRUE	FALSE	FALSE	TRUE	FALSE	FALSE		FALSE	FALSE	FALSE
CCL11	TRUE	FALSE	FALSE	TRUE	FALSE	FALSE		FALSE	FALSE	FALSE
CCL13	TRUE	FALSE	FALSE	TRUE	FALSE	FALSE		FALSE	FALSE	FALSE
CCL14	TRUE	FALSE	FALSE	TRUE	FALSE	FALSE		FALSE	FALSE	FALSE
CCL15	TRUE	FALSE	FALSE	TRUE	FALSE	FALSE		FALSE	FALSE	FALSE
CCL16	TRUE	FALSE	FALSE	TRUE	FALSE	FALSE		FALSE	FALSE	FALSE
CCL17	TRUE	FALSE	FALSE	TRUE	FALSE	FALSE		FALSE	FALSE	FALSE
CCL18	TRUE	FALSE	FALSE	TRUE	FALSE	FALSE		FALSE	FALSE	FALSE
CCL19	TRUE	FALSE	FALSE	TRUE	FALSE	FALSE		FALSE	FALSE	FALSE
CCL2	TRUE	FALSE	FALSE	TRUE	FALSE	FALSE		FALSE	FALSE	FALSE
CCL20	TRUE	FALSE	FALSE	TRUE	FALSE	FALSE		FALSE	FALSE	FALSE
CCL21	TRUE	FALSE	FALSE	TRUE	FALSE	FALSE		FALSE	FALSE	FALSE
CCL22	TRUE	FALSE	FALSE	TRUE	FALSE	FALSE		FALSE	FALSE	FALSE
CCL23	TRUE	FALSE	FALSE	TRUE	FALSE	FALSE		FALSE	FALSE	FALSE
CCL24	TRUE	FALSE	FALSE	TRUE	FALSE	FALSE		FALSE	FALSE	FALSE
CCL25	TRUE	FALSE	FALSE	TRUE	FALSE	FALSE		FALSE	FALSE	FALSE
CCL26	TRUE	FALSE	FALSE	TRUE	FALSE	FALSE		FALSE	FALSE	FALSE
CCL27	TRUE	FALSE	FALSE	TRUE	FALSE	FALSE		FALSE	FALSE	FALSE
CCL28	TRUE	FALSE	FALSE	TRUE	FALSE	FALSE		FALSE	FALSE	FALSE
CCL3	FALSE	TRUE	FALSE	TRUE	FALSE	FALSE		TRUE	FALSE	FALSE
CCL4	TRUE	FALSE	FALSE	TRUE	FALSE	FALSE		FALSE	FALSE	FALSE
CCL5	TRUE	FALSE	FALSE	TRUE	FALSE	FALSE		FALSE	FALSE	FALSE
CCL7	TRUE	FALSE	FALSE	TRUE	FALSE	FALSE		FALSE	FALSE	FALSE
CCL8	TRUE	FALSE	FALSE	TRUE	FALSE	FALSE		FALSE	FALSE	FALSE
CCR1				TRUE	FALSE	FALSE		FALSE	FALSE	FALSE
CCR10	TRUE	FALSE	FALSE	TRUE	FALSE	TRUE		FALSE	FALSE	FALSE
CCR2	TRUE	FALSE	FALSE	TRUE	FALSE	FALSE		FALSE	FALSE	FALSE
CCR3	FALSE	FALSE	TRUE	TRUE	FALSE	FALSE		FALSE	TRUE	FALSE
CCR4	TRUE	FALSE	FALSE	TRUE	FALSE	TRUE		FALSE	FALSE	FALSE
CCR5	TRUE	FALSE	FALSE	TRUE	FALSE	FALSE		FALSE	FALSE	FALSE
CCR6	TRUE	FALSE	FALSE	TRUE	FALSE	TRUE		FALSE	FALSE	FALSE
CCR7	TRUE	FALSE	FALSE	TRUE	FALSE	TRUE		FALSE	FALSE	FALSE
CCR8	TRUE	FALSE	FALSE	TRUE	FALSE	FALSE		FALSE	FALSE	FALSE
CCR9	TRUE	FALSE	FALSE	TRUE	FALSE	FALSE		FALSE	FALSE	FALSE
CD14	FALSE	FALSE	TRUE	TRUE	FALSE	FALSE		FALSE	TRUE	FALSE
CD160	TRUE	FALSE	FALSE	TRUE	FALSE	TRUE		FALSE	FALSE	FALSE
CD163	FALSE	FALSE	TRUE	TRUE	FALSE	FALSE		FALSE	TRUE	FALSE
CD163L1	FALSE	FALSE	TRUE	TRUE	FALSE	FALSE		FALSE	TRUE	FALSE
CD19	FALSE	TRUE	FALSE	TRUE	TRUE	FALSE		TRUE	FALSE	FALSE
CD1A	FALSE	FALSE	TRUE	TRUE	FALSE	FALSE		FALSE	TRUE	FALSE
CD1C	FALSE	TRUE	TRUE	TRUE	FALSE	FALSE		TRUE	TRUE	TRUE
CD2	TRUE	FALSE	TRUE	TRUE	FALSE	TRUE		FALSE	TRUE	TRUE
CD200	FALSE	FALSE	TRUE	TRUE	FALSE	FALSE		FALSE	TRUE	FALSE
CD207	FALSE	FALSE	TRUE	TRUE	FALSE	FALSE		FALSE	TRUE	FALSE
CD209	FALSE	FALSE	TRUE	TRUE	FALSE	FALSE		FALSE	TRUE	TRUE
CD22	FALSE	FALSE	TRUE	TRUE	FALSE	FALSE		FALSE	TRUE	TRUE
CD226	TRUE	FALSE	TRUE	TRUE	FALSE	TRUE		FALSE	TRUE	TRUE
CD24	FALSE	TRUE	TRUE	TRUE	FALSE	FALSE		TRUE	TRUE	FALSE
CD27	TRUE	TRUE	FALSE	TRUE	FALSE	TRUE		TRUE	FALSE	FALSE
CD274	TRUE	TRUE	TRUE	TRUE	FALSE	TRUE		TRUE	TRUE	FALSE
CD28	TRUE	FALSE	FALSE	TRUE	FALSE	TRUE		FALSE	FALSE	FALSE
CD33	FALSE	FALSE	TRUE	TRUE	FALSE	FALSE		FALSE	TRUE	TRUE
CD36	TRUE	FALSE	TRUE	TRUE	FALSE	FALSE		FALSE	TRUE	FALSE
CD38	TRUE	TRUE	TRUE	TRUE	FALSE	TRUE		TRUE	TRUE	FALSE
CD3D	TRUE	FALSE	FALSE	TRUE	TRUE	TRUE		FALSE	FALSE	FALSE
CD3E	TRUE	FALSE	FALSE	TRUE	TRUE	TRUE		FALSE	FALSE	FALSE
CD3G	TRUE	FALSE	FALSE	TRUE	TRUE	TRUE		FALSE	FALSE	FALSE
CD4	TRUE	FALSE	TRUE	TRUE	FALSE	TRUE		FALSE	TRUE	FALSE
CD40	FALSE	TRUE	TRUE	TRUE	FALSE	FALSE		TRUE	TRUE	TRUE
CD40LG	TRUE	FALSE	FALSE	TRUE	FALSE	TRUE		FALSE	FALSE	FALSE
CD44	TRUE	FALSE	FALSE	TRUE	FALSE	TRUE		FALSE	FALSE	FALSE
CD5	FALSE	FALSE	TRUE	TRUE	FALSE	FALSE		FALSE	TRUE	TRUE
CD55	FALSE	FALSE	TRUE	TRUE	FALSE	FALSE	FALSE	FALSE	TRUE	FALSE
CD58
CD59	FALSE	FALSE	TRUE	TRUE	FALSE	FALSE	FALSE	FALSE	TRUE	FALSE
CD68	FALSE	FALSE	TRUE	TRUE	FALSE	FALSE		FALSE	TRUE	FALSE
CD69	TRUE	TRUE	FALSE	TRUE	FALSE	TRUE		TRUE	FALSE	FALSE
CD70	TRUE	FALSE	FALSE	TRUE	FALSE	TRUE		FALSE	FALSE	FALSE
CD74	TRUE	TRUE	TRUE	TRUE	FALSE	FALSE	FALSE	TRUE	TRUE	TRUE
CD79A	FALSE	TRUE	FALSE	TRUE	FALSE	FALSE		TRUE	FALSE	FALSE
CD79B	FALSE	TRUE	FALSE	TRUE	FALSE	FALSE		TRUE	FALSE	FALSE
CD80	FALSE	TRUE	TRUE	TRUE	FALSE	FALSE		TRUE	TRUE	FALSE
CD84	TRUE	FALSE	TRUE	TRUE	FALSE	TRUE		FALSE	FALSE	FALSE
CD86	FALSE	TRUE	TRUE	TRUE	FALSE	FALSE		TRUE	TRUE	FALSE
CD8A	TRUE	FALSE	TRUE	TRUE	FALSE	TRUE		FALSE	TRUE	TRUE
CD8B	TRUE	FALSE	TRUE	TRUE	FALSE	TRUE		FALSE	FALSE	FALSE
CD96	TRUE	FALSE	FALSE	TRUE	FALSE	TRUE		FALSE	FALSE	FALSE
CDH1	FALSE	FALSE	TRUE	TRUE	FALSE	FALSE		FALSE	TRUE	TRUE
CEACAM1	TRUE	FALSE	FALSE	TRUE	FALSE	TRUE	TRUE	FALSE	FALSE	FALSE
CEACAM8	FALSE	FALSE	TRUE	TRUE	FALSE	FALSE		FALSE	TRUE	FALSE
CEBPA	FALSE	FALSE	TRUE	TRUE	FALSE	FALSE		FALSE	TRUE	FALSE
CFB	FALSE	FALSE	TRUE	TRUE	FALSE	FALSE	FALSE	FALSE	TRUE	FALSE
CFD	FALSE	FALSE	TRUE	TRUE	FALSE	FALSE	FALSE	FALSE	TRUE	FALSE
CFH	FALSE	FALSE	TRUE	TRUE	FALSE	FALSE	FALSE	FALSE	TRUE	FALSE
CFI	FALSE	FALSE	TRUE	TRUE	FALSE	FALSE	FALSE	FALSE	TRUE	FALSE
CLEC10A	FALSE	FALSE	TRUE	TRUE	FALSE	FALSE		FALSE	TRUE	TRUE
CLEC4A	FALSE	FALSE	TRUE	TRUE	FALSE	FALSE		FALSE	TRUE	TRUE
CLEC4C	FALSE	FALSE	TRUE	TRUE	FALSE	FALSE		FALSE	TRUE	TRUE
CLEC7A	FALSE	FALSE	TRUE	TRUE	FALSE	FALSE		FALSE	TRUE	FALSE
CLEC9A	FALSE	FALSE	TRUE	TRUE	FALSE	FALSE		FALSE	TRUE	TRUE
COLEC12	FALSE	FALSE	TRUE	TRUE	FALSE	FALSE		FALSE	TRUE	FALSE
CR1	FALSE	FALSE	TRUE	TRUE	FALSE	FALSE		FALSE	TRUE	TRUE
CR2	FALSE	TRUE	FALSE	TRUE	FALSE	FALSE		TRUE	FALSE	FALSE
CSF1	TRUE	FALSE	TRUE	TRUE	FALSE	FALSE		FALSE	TRUE	FALSE
CSF1R	FALSE	FALSE	TRUE	TRUE	FALSE	FALSE		FALSE	TRUE	TRUE
CSF2	TRUE	TRUE	TRUE	TRUE	FALSE	FALSE		TRUE	TRUE	FALSE
CSF2RA	FALSE	FALSE	TRUE	TRUE	FALSE	FALSE		FALSE	TRUE	FALSE
CSF3	FALSE	FALSE	TRUE	TRUE	FALSE	FALSE		FALSE	TRUE	FALSE
CSF3R	FALSE	FALSE	TRUE	TRUE	FALSE	FALSE		FALSE	TRUE	FALSE
CTLA4	TRUE	FALSE	FALSE	TRUE	FALSE	TRUE		FALSE	FALSE	FALSE
CTSG	FALSE	FALSE	TRUE	TRUE	FALSE	FALSE		FALSE	TRUE	FALSE
CTSK	FALSE	FALSE	TRUE	TRUE	FALSE	FALSE		FALSE	TRUE	FALSE
CX3CL1	TRUE	FALSE	TRUE	TRUE	FALSE	FALSE		FALSE	FALSE	FALSE
CX3CR1	TRUE	FALSE	TRUE	TRUE	FALSE	TRUE		FALSE	TRUE	TRUE
CXCL1	TRUE	FALSE	FALSE	TRUE	FALSE	FALSE		FALSE	FALSE	FALSE
CXCL10	TRUE	FALSE	TRUE	TRUE	FALSE	FALSE		FALSE	TRUE	TRUE
CXCL11	TRUE	FALSE	FALSE	TRUE	FALSE	FALSE		FALSE	FALSE	FALSE
CXCL12	TRUE	FALSE	FALSE	TRUE	FALSE	FALSE		FALSE	FALSE	FALSE
CXCL13	TRUE	TRUE	FALSE	TRUE	FALSE	TRUE		TRUE	FALSE	FALSE
CXCL16	TRUE	FALSE	FALSE	TRUE	FALSE	FALSE		FALSE	FALSE	FALSE
CXCL2	TRUE	FALSE	FALSE	TRUE	FALSE	FALSE		FALSE	FALSE	FALSE
CXCL3	TRUE	FALSE	FALSE	TRUE	FALSE	FALSE		FALSE	FALSE	FALSE
CXCL5	TRUE	FALSE	FALSE	TRUE	FALSE	FALSE		FALSE	FALSE	FALSE
CXCL6	TRUE	FALSE	FALSE	TRUE	FALSE	FALSE		FALSE	FALSE	FALSE
CXCL8	TRUE	FALSE	FALSE	TRUE	FALSE	FALSE		FALSE	FALSE	FALSE
CXCL9	TRUE	FALSE	TRUE	TRUE	FALSE	FALSE		FALSE	TRUE	TRUE
CXCR1	TRUE	FALSE	FALSE	TRUE	FALSE	TRUE		FALSE	FALSE	FALSE
CXCR2	TRUE	FALSE	FALSE	TRUE	FALSE	TRUE		FALSE	FALSE	FALSE
CXCR3	TRUE	TRUE	FALSE	TRUE	FALSE	TRUE		TRUE	FALSE	FALSE
CXCR4	TRUE	FALSE	TRUE	TRUE	FALSE	FALSE		FALSE	TRUE	FALSE
CXCR5	TRUE	TRUE	FALSE	TRUE	FALSE	TRUE		TRUE	FALSE	FALSE
CXCR6	TRUE	FALSE	FALSE	TRUE	FALSE	FALSE		FALSE	FALSE	FALSE
DDX58	TRUE	TRUE	TRUE	FALSE	FALSE	FALSE	FALSE	FALSE	FALSE	FALSE
DPP4	FALSE	FALSE	TRUE	TRUE	FALSE	FALSE		FALSE	TRUE	TRUE
EBI3	FALSE	TRUE	FALSE	TRUE	FALSE	FALSE		TRUE	FALSE	FALSE
EGR2	TRUE	FALSE	FALSE	TRUE	FALSE	TRUE		FALSE	FALSE	FALSE
ELANE	FALSE	FALSE	TRUE	TRUE	FALSE	FALSE		FALSE	TRUE	FALSE
ENPP3	FALSE	FALSE	TRUE	TRUE	FALSE	FALSE		FALSE	TRUE	TRUE
ENTPD1	TRUE	FALSE	FALSE	TRUE	FALSE	TRUE		FALSE	FALSE	FALSE
EOMES	TRUE	FALSE	FALSE	TRUE	FALSE	TRUE		FALSE	FALSE	TRUE
EPCAM	FALSE	FALSE	TRUE	TRUE	FALSE	FALSE		FALSE	TRUE	FALSE
F13A1	FALSE	FALSE	TRUE	TRUE	FALSE	FALSE		FALSE	TRUE	FALSE
FAS	TRUE	TRUE	FALSE	TRUE	TRUE	TRUE		TRUE	FALSE	FALSE
FASLG	TRUE	TRUE	TRUE	TRUE	FALSE	TRUE	TRUE	FALSE	FALSE	FALSE
FCER1A	FALSE	FALSE	TRUE	TRUE	FALSE	FALSE		FALSE	TRUE	FALSE
FCER1G	FALSE	FALSE	FALSE	TRUE	FALSE	FALSE		FALSE	FALSE	FALSE
FCER2	FALSE	TRUE	FALSE	TRUE	FALSE	FALSE		TRUE	FALSE	FALSE
FCGR1A	FALSE	FALSE	TRUE	TRUE	TRUE	FALSE		FALSE	TRUE	FALSE
FCGR2A	FALSE	FALSE	TRUE	TRUE	FALSE	FALSE		FALSE	TRUE	TRUE
FCGR2B	FALSE	FALSE	TRUE	TRUE	TRUE	FALSE		FALSE	TRUE	TRUE
FCGR2C	FALSE	FALSE	TRUE	TRUE	TRUE	FALSE		FALSE	TRUE	TRUE
FCGR3A	TRUE	FALSE	TRUE	TRUE	FALSE	TRUE		FALSE	TRUE	FALSE
FCGR3B	TRUE	FALSE	TRUE	TRUE	TRUE	TRUE		FALSE	TRUE	FALSE
FCGRT	FALSE	FALSE	TRUE	TRUE	TRUE	FALSE		FALSE	TRUE	TRUE
FCRLS	FALSE	FALSE	TRUE	TRUE	FALSE	FALSE		FALSE	TRUE	FALSE
FFAR4	FALSE	FALSE	TRUE	TRUE	FALSE	FALSE		FALSE	TRUE	FALSE
FGFBP2	TRUE	FALSE	FALSE	TRUE	FALSE	TRUE	FALSE	FALSE	FALSE	FALSE
FLT3	FALSE	FALSE	TRUE	TRUE	FALSE	FALSE		FALSE	TRUE	TRUE
FOXP3	TRUE	FALSE	FALSE	TRUE	FALSE	TRUE		FALSE	FALSE	FALSE
FTH1	FALSE	FALSE	TRUE	TRUE	FALSE	FALSE		FALSE	TRUE	FALSE
FTL	FALSE	FALSE	TRUE	TRUE	FALSE	FALSE		FALSE	TRUE	FALSE
FUT4	FALSE	FALSE	TRUE	TRUE	FALSE	FALSE		FALSE	TRUE	FALSE
GATA2	FALSE	FALSE	TRUE	TRUE	FALSE	FALSE	FALSE	FALSE	TRUE	FALSE
GATA3	TRUE	FALSE	FALSE	TRUE	FALSE	TRUE		FALSE	FALSE	FALSE
GATA6	FALSE	FALSE	TRUE	TRUE	FALSE	FALSE		FALSE	TRUE	FALSE
GNLY	TRUE	FALSE	FALSE	TRUE	FALSE	TRUE	TRUE	FALSE	FALSE	FALSE
GPX1	FALSE	FALSE	TRUE	TRUE	FALSE	FALSE		FALSE	TRUE	FALSE
GPX2	FALSE	FALSE	TRUE	TRUE	FALSE	FALSE		FALSE	TRUE	FALSE
GPX3	FALSE	FALSE	TRUE	TRUE	FALSE	FALSE		FALSE	TRUE	FALSE
GPX4	FALSE	FALSE	TRUE	TRUE	FALSE	FALSE		FALSE	TRUE	FALSE
GPX5	FALSE	FALSE	TRUE	TRUE	FALSE	FALSE		FALSE	TRUE	FALSE
GPX6	FALSE	FALSE	TRUE	TRUE	FALSE	FALSE		FALSE	TRUE	FALSE
GPX7	FALSE	FALSE	TRUE	TRUE	FALSE	FALSE		FALSE	TRUE	FALSE
GPX8	FALSE	FALSE	TRUE	TRUE	FALSE	FALSE		FALSE	TRUE	FALSE
GRN	FALSE	FALSE	TRUE	TRUE	FALSE	FALSE		FALSE	TRUE	FALSE
GRP
GZMA	TRUE	FALSE	FALSE	TRUE	TRUE	TRUE		FALSE	FALSE	FALSE
GZMB	TRUE	TRUE	FALSE	TRUE	TRUE	TRUE		TRUE	FALSE	FALSE
GZMH	TRUE	FALSE	FALSE	TRUE	FALSE	TRUE		FALSE	FALSE	FALSE
GZMK	TRUE	FALSE	FALSE	TRUE	FALSE	TRUE		FALSE	FALSE	FALSE
GZMM	TRUE	FALSE	FALSE	TRUE	TRUE	TRUE		FALSE	FALSE	FALSE
HAVCR1	TRUE	FALSE	FALSE	TRUE	FALSE	TRUE		FALSE	FALSE	FALSE
HAVCR2	TRUE	FALSE	FALSE	TRUE	FALSE	TRUE		FALSE	FALSE	FALSE
HDC	FALSE	FALSE	TRUE	TRUE	TRUE	FALSE		FALSE	TRUE	FALSE
HLA-DMA	TRUE	TRUE	TRUE	TRUE	TRUE	FALSE	TRUE	TRUE	TRUE	FALSE
HLA-DMB	TRUE	TRUE	TRUE	TRUE	TRUE	FALSE	TRUE	TRUE	TRUE	FALSE
HLA-DOB	TRUE	TRUE	TRUE	TRUE	TRUE	FALSE	TRUE	TRUE	TRUE	FALSE
HLA-DPA1	TRUE	TRUE	TRUE	TRUE	TRUE	FALSE	TRUE	TRUE	TRUE	FALSE
HLA-DPB1	TRUE	TRUE	TRUE	TRUE	TRUE	FALSE	TRUE	TRUE	TRUE	FALSE
HLA-DQA1	TRUE	TRUE	TRUE	TRUE	TRUE	FALSE	TRUE	TRUE	TRUE	FALSE
HLA-DQB1	TRUE	TRUE	TRUE	TRUE	TRUE	FALSE	TRUE	TRUE	TRUE	FALSE
HLA-DRA	TRUE	TRUE	TRUE	TRUE	TRUE	TRUE	TRUE	TRUE	TRUE	FALSE
HLA-DRB3	TRUE	TRUE	TRUE	TRUE	TRUE	TRUE	TRUE	TRUE	TRUE	FALSE
HLA-DRB4	TRUE	TRUE	TRUE	TRUE	FALSE	TRUE	TRUE	TRUE	TRUE	FALSE
HMGB1	TRUE	FALSE	FALSE	TRUE	FALSE	TRUE	TRUE	FALSE	FALSE	FALSE
HNF1A	TRUE	FALSE	FALSE	TRUE	FALSE	TRUE		FALSE	FALSE	FALSE
ICOS	TRUE	FALSE	FALSE	TRUE	FALSE	TRUE		FALSE	FALSE	FALSE
ICOSLG	FALSE	FALSE	TRUE	TRUE	FALSE	FALSE		FALSE	TRUE	TRUE
ID2	FALSE	FALSE	TRUE	TRUE	TRUE	FALSE		FALSE	TRUE	TRUE
IDO1	TRUE	FALSE	FALSE	TRUE	FALSE	TRUE		FALSE	FALSE	TRUE
IFI44L	TRUE	TRUE	TRUE	TRUE	FALSE	FALSE	FALSE	FALSE	FALSE	FALSE
IFI6	TRUE	TRUE	TRUE	TRUE	FALSE	FALSE	FALSE	FALSE	FALSE	FALSE
IFIH1	TRUE	TRUE	TRUE	TRUE	FALSE	FALSE	FALSE	FALSE	FALSE	FALSE
IFITM2	TRUE	TRUE	TRUE	TRUE	FALSE	FALSE	FALSE	FALSE	FALSE	FALSE
IFITM3	TRUE	TRUE	TRUE	TRUE	FALSE	FALSE	FALSE	FALSE	FALSE	FALSE
IFNA1	TRUE	FALSE	FALSE	TRUE	FALSE	FALSE		FALSE	FALSE	FALSE
IFNA17	TRUE	FALSE	FALSE	TRUE	FALSE	FALSE		FALSE	FALSE	FALSE
IFNA2	TRUE	FALSE	FALSE	TRUE	FALSE	FALSE		FALSE	FALSE	FALSE
IFNA7	TRUE	FALSE	FALSE	TRUE	FALSE	FALSE		FALSE	FALSE	FALSE
IFNA8	TRUE	FALSE	FALSE	TRUE	FALSE	FALSE		FALSE	FALSE	FALSE
IFNAR1	TRUE	FALSE	FALSE	TRUE	FALSE	FALSE		FALSE	FALSE	FALSE
IFNAR2	TRUE	FALSE	FALSE	TRUE	FALSE	FALSE		FALSE	FALSE	FALSE
IFNG	TRUE	TRUE	TRUE	TRUE	FALSE	TRUE		TRUE	TRUE	FALSE
IFNGR1	TRUE	FALSE	TRUE	TRUE	FALSE	TRUE		FALSE	TRUE	FALSE
IFNL1	TRUE	FALSE	FALSE	TRUE	FALSE	FALSE		FALSE	FALSE	FALSE
IFNL3	TRUE	FALSE	FALSE	TRUE	FALSE	FALSE		FALSE	FALSE	FALSE
IGHA1	FALSE	TRUE	FALSE	TRUE	TRUE	FALSE		TRUE	FALSE	FALSE
IGHA2	FALSE	TRUE	FALSE	TRUE	TRUE	FALSE		TRUE	FALSE	FALSE
IGHD	FALSE	TRUE	FALSE	TRUE	TRUE	FALSE		TRUE	FALSE	FALSE
IGHE	FALSE	TRUE	FALSE	TRUE	TRUE	FALSE		TRUE	FALSE	FALSE
IGHG1	FALSE	TRUE	FALSE	TRUE	TRUE	FALSE		TRUE	FALSE	FALSE
IGHG2	FALSE	TRUE	FALSE	TRUE	FALSE	FALSE		TRUE	FALSE	FALSE
IGHG3	FALSE	TRUE	FALSE	TRUE	FALSE	FALSE		TRUE	FALSE	FALSE
IGHG4	FALSE	TRUE	FALSE	TRUE	FALSE	FALSE		TRUE	FALSE	FALSE
IGHM	FALSE	TRUE	FALSE	TRUE	FALSE	FALSE		TRUE	FALSE	FALSE
IKZF1	FALSE	FALSE	TRUE	TRUE	FALSE	FALSE		FALSE	TRUE	FALSE
IL10	TRUE	TRUE	TRUE	TRUE	FALSE	TRUE		TRUE	TRUE	TRUE
IL11	TRUE	FALSE	FALSE	TRUE	FALSE	FALSE		FALSE	FALSE	FALSE
IL12A	FALSE	TRUE	FALSE	TRUE	FALSE	FALSE		TRUE	FALSE	FALSE
IL12B	FALSE	TRUE	TRUE	TRUE	FALSE	FALSE		TRUE	TRUE	FALSE
IL12RB1	TRUE	FALSE	TRUE	TRUE	FALSE	TRUE		FALSE	TRUE	TRUE
IL13	TRUE	TRUE	FALSE	TRUE	FALSE	TRUE		TRUE	FALSE	FALSE
IL13RA1	TRUE	FALSE	FALSE	TRUE	FALSE	TRUE		FALSE	FALSE	FALSE
IL15	TRUE	FALSE	FALSE	TRUE	FALSE	FALSE		FALSE	FALSE	FALSE
IL16	TRUE	FALSE	FALSE	TRUE	FALSE	FALSE		FALSE	FALSE	FALSE
IL17A	TRUE	TRUE	FALSE	TRUE	FALSE	TRUE		TRUE	FALSE	FALSE
IL17B	TRUE	TRUE	FALSE	TRUE	FALSE	TRUE		TRUE	FALSE	FALSE
IL17F	TRUE	TRUE	FALSE	TRUE	FALSE	TRUE		TRUE	FALSE	FALSE
IL17RA	TRUE	FALSE	FALSE	TRUE	FALSE	TRUE		FALSE	FALSE	FALSE
IL17RB	TRUE	FALSE	FALSE	TRUE	FALSE	TRUE		FALSE	FALSE	FALSE
IL18	TRUE	FALSE	FALSE	TRUE	FALSE	FALSE		FALSE	FALSE	FALSE
IL19	TRUE	FALSE	FALSE	TRUE	FALSE	FALSE		FALSE	FALSE	FALSE
IL1A	TRUE	FALSE	FALSE	TRUE	FALSE	FALSE		FALSE	FALSE	FALSE
IL1B	TRUE	FALSE	FALSE	TRUE	FALSE	FALSE		FALSE	FALSE	FALSE
IL1R1	TRUE	FALSE	FALSE	TRUE	FALSE	TRUE		FALSE	FALSE	FALSE
IL2	TRUE	TRUE	FALSE	TRUE	FALSE	TRUE		TRUE	FALSE	FALSE
IL20	TRUE	FALSE	FALSE	TRUE	FALSE	FALSE		FALSE	FALSE	FALSE
IL21	TRUE	TRUE	FALSE	TRUE	FALSE	TRUE		FALSE	FALSE	FALSE
IL21R	TRUE	TRUE	FALSE	TRUE	FALSE	TRUE		TRUE	FALSE	FALSE
IL22	TRUE	TRUE	FALSE	TRUE	FALSE	TRUE		TRUE	FALSE	FALSE
IL23A	TRUE	FALSE	FALSE	TRUE	FALSE	FALSE		FALSE	FALSE	FALSE
IL23R	TRUE	FALSE	FALSE	TRUE	FALSE	TRUE		FALSE	FALSE	FALSE
IL24	TRUE	FALSE	FALSE	TRUE	FALSE	FALSE		FALSE	FALSE	FALSE
IL25	TRUE	FALSE	FALSE	TRUE	FALSE	FALSE		FALSE	FALSE	FALSE
IL26	TRUE	FALSE	FALSE	TRUE	FALSE	TRUE		FALSE	FALSE	FALSE
IL27	TRUE	FALSE	FALSE	TRUE	FALSE	FALSE		FALSE	FALSE	FALSE
IL2RA	TRUE	FALSE	FALSE	TRUE	FALSE	TRUE		FALSE	FALSE	FALSE
IL2RB	TRUE	FALSE	FALSE	TRUE	FALSE	TRUE		FALSE	FALSE	FALSE
IL3	TRUE	FALSE	FALSE	TRUE	FALSE	FALSE		FALSE	FALSE	FALSE
IL31	TRUE	FALSE	FALSE	TRUE	FALSE	FALSE		FALSE	FALSE	FALSE
IL32	TRUE	FALSE	FALSE	TRUE	FALSE	FALSE		FALSE	FALSE	FALSE
IL33	TRUE	FALSE	FALSE	TRUE	FALSE	FALSE		FALSE	FALSE	FALSE
IL34	TRUE	FALSE	FALSE	TRUE	FALSE	FALSE		FALSE	FALSE	FALSE
IL36G	TRUE	FALSE	FALSE	TRUE	FALSE	FALSE		FALSE	FALSE	FALSE
IL3RA	FALSE	FALSE	TRUE	TRUE	FALSE	FALSE		FALSE	TRUE	TRUE
IL4	TRUE	TRUE	FALSE	TRUE	FALSE	TRUE		TRUE	FALSE	FALSE
IL5	TRUE	TRUE	FALSE	TRUE	FALSE	TRUE		TRUE	FALSE	FALSE
IL6	TRUE	TRUE	FALSE	TRUE	FALSE	TRUE		TRUE	FALSE	FALSE
IL6R	TRUE	FALSE	FALSE	TRUE	FALSE	TRUE		FALSE	FALSE	TRUE
IL6ST	TRUE	FALSE	FALSE	TRUE	FALSE	TRUE		FALSE	FALSE	TRUE
IL7	TRUE	FALSE	FALSE	TRUE	FALSE	FALSE		FALSE	FALSE	FALSE
IL7R	TRUE	FALSE	FALSE	TRUE	FALSE	TRUE		FALSE	FALSE	FALSE
IL9	TRUE	FALSE	FALSE	TRUE	FALSE	TRUE		FALSE	FALSE	FALSE
INHBA	TRUE	FALSE		TRUE	FALSE	TRUE		FALSE	FALSE	FALSE
IRF1	TRUE	TRUE	TRUE	TRUE	FALSE	FALSE	FALSE	FALSE	FALSE	FALSE
IRF4	FALSE	FALSE	TRUE	TRUE	FALSE	FALSE		FALSE	TRUE	TRUE
IRF7	FALSE	FALSE	TRUE	TRUE	FALSE	FALSE		FALSE	TRUE	TRUE
IRF8	FALSE	FALSE	TRUE	TRUE	FALSE	FALSE		FALSE	TRUE	TRUE
ITGA2	TRUE	FALSE	FALSE	TRUE	FALSE	TRUE		FALSE	FALSE	FALSE
ITGA5	TRUE	FALSE	FALSE	TRUE	FALSE	TRUE		FALSE	FALSE	FALSE
ITGAE	TRUE	FALSE	TRUE	TRUE	FALSE	TRUE		FALSE	TRUE	TRUE
ITGAM	FALSE	FALSE	TRUE	TRUE	FALSE	FALSE		FALSE	TRUE	TRUE
ITGAX	FALSE	FALSE	TRUE	TRUE	FALSE	FALSE		FALSE	TRUE	TRUE
JAG1	FALSE	FALSE	FALSE	FALSE	FALSE	FALSE		FALSE	FALSE	FALSE
KIR2DL1	TRUE	FALSE	FALSE	TRUE	TRUE	TRUE		FALSE	FALSE	FALSE
KIR2DL2	TRUE	FALSE	FALSE	TRUE	TRUE	TRUE		FALSE	FALSE	FALSE
KIR2DL3	TRUE	FALSE	FALSE	TRUE	TRUE	TRUE		FALSE	FALSE	FALSE
KIR2DL4	TRUE	FALSE	FALSE	TRUE	TRUE	TRUE		FALSE	FALSE	FALSE
KIR2DL5A	TRUE	FALSE	FALSE	TRUE	FALSE	TRUE		FALSE	FALSE	FALSE
KIR2DL5B	TRUE	FALSE	FALSE	TRUE	FALSE	TRUE		FALSE	FALSE	FALSE
KIR3DL1	TRUE	FALSE	FALSE	TRUE	TRUE	TRUE		FALSE	FALSE	FALSE
KIR3DL2	TRUE	FALSE	FALSE	TRUE	TRUE	TRUE		FALSE	FALSE	FALSE
KIR3DL3	TRUE	FALSE	FALSE	TRUE	TRUE	TRUE		FALSE	FALSE	FALSE
KIT	TRUE	FALSE	FALSE	TRUE	FALSE	TRUE		FALSE	FALSE	FALSE
KLF4	FALSE	FALSE	TRUE	TRUE	TRUE	FALSE		FALSE	TRUE	TRUE
KLRB1	TRUE	FALSE	FALSE	TRUE	TRUE	TRUE		FALSE	FALSE	FALSE
KLRC1	TRUE	FALSE	FALSE	TRUE	TRUE	TRUE		FALSE	FALSE	FALSE
KLRC2	TRUE	FALSE	FALSE	TRUE	FALSE	TRUE		FALSE	FALSE	FALSE
KLRD1	TRUE	FALSE	FALSE	TRUE	FALSE	TRUE		FALSE	FALSE	FALSE
KLRF1	TRUE	FALSE	FALSE	TRUE	FALSE	TRUE		FALSE	FALSE	FALSE
KLRG1	TRUE	FALSE	FALSE	TRUE	FALSE	TRUE		FALSE	FALSE	FALSE
KLRK1	TRUE	FALSE	FALSE	TRUE	FALSE	TRUE		FALSE	FALSE	FALSE
LAG3	TRUE	FALSE	FALSE	TRUE	FALSE	TRUE		FALSE	FALSE	FALSE
LAMP1	TRUE	FALSE	FALSE	TRUE	FALSE	TRUE	TRUE	FALSE	FALSE	FALSE
LAMP2	TRUE	FALSE	FALSE	TRUE	FALSE	TRUE	TRUE	FALSE	FALSE	FALSE
LCK	TRUE	FALSE	FALSE	TRUE	FALSE	TRUE	FALSE	FALSE	FALSE	FALSE
LEF1	TRUE	TRUE	TRUE	TRUE	FALSE	TRUE	TRUE	FALSE	FALSE	FALSE
LILRA2	FALSE	FALSE	TRUE	TRUE	FALSE	FALSE		FALSE	TRUE	TRUE
LILRA4	FALSE	FALSE	TRUE	TRUE	FALSE	FALSE		FALSE	TRUE	TRUE
LILRB1	TRUE	FALSE	FALSE	TRUE	FALSE	TRUE		FALSE	FALSE	FALSE
LILRB4	FALSE	FALSE	TRUE	TRUE	TRUE	FALSE		FALSE	TRUE	TRUE
LRP1	FALSE	FALSE	TRUE	TRUE	FALSE	FALSE		FALSE	TRUE	FALSE
LTA	FALSE	TRUE	FALSE	TRUE	TRUE	FALSE		TRUE	FALSE	FALSE
LTB	FALSE	TRUE	FALSE	TRUE	FALSE	FALSE		TRUE	FALSE	FALSE
LTF	FALSE	FALSE	TRUE	TRUE	TRUE	FALSE		FALSE	TRUE	FALSE
LY6E	TRUE	FALSE	FALSE	TRUE	FALSE	FALSE	FALSE	FALSE	FALSE	FALSE
LY75	FALSE	FALSE	TRUE	TRUE	FALSE	FALSE		FALSE	TRUE	FALSE
MAFB	FALSE	FALSE	TRUE	TRUE	FALSE	FALSE		FALSE	TRUE	TRUE
MARCO	FALSE	FALSE	TRUE	TRUE	FALSE	FALSE		FALSE	TRUE	FALSE
MASP1	FALSE	FALSE	TRUE	TRUE	FALSE	FALSE	FALSE	FALSE	TRUE	FALSE
MBL2	FALSE	FALSE	TRUE	TRUE	FALSE	FALSE	FALSE	FALSE	TRUE	FALSE
MEGF10	FALSE	FALSE	TRUE	TRUE	FALSE	FALSE		FALSE	TRUE	FALSE
MERTK	TRUE	FALSE	TRUE	TRUE	FALSE	TRUE		FALSE	TRUE	TRUE
MIF	TRUE	TRUE	TRUE	TRUE	FALSE	FALSE	FALSE	FALSE	FALSE	FALSE
MKI67	TRUE	TRUE	TRUE	TRUE	FALSE	TRUE		TRUE	TRUE	FALSE
MME	FALSE	TRUE	FALSE	TRUE	FALSE	FALSE		TRUE	FALSE	FALSE
MNDA	FALSE	FALSE	TRUE	TRUE	FALSE	FALSE		FALSE	TRUE	FALSE
MPO	FALSE	FALSE	TRUE	TRUE	FALSE	FALSE		FALSE	TRUE	FALSE
MRC1	FALSE	FALSE	TRUE	TRUE	FALSE	FALSE		FALSE	TRUE	FALSE
MS4A1	FALSE	TRUE	FALSE	TRUE	FALSE	FALSE		TRUE	FALSE	FALSE
MS4A2	FALSE	TRUE	FALSE	TRUE	FALSE	FALSE		TRUE	FALSE	FALSE
MSR1	FALSE	FALSE	TRUE	TRUE	FALSE	FALSE		FALSE	TRUE	FALSE
MYC	TRUE	TRUE	TRUE	TRUE	FALSE	TRUE	TRUE	FALSE	FALSE	FALSE
MZB1	FALSE	TRUE	FALSE	TRUE	FALSE	FALSE	FALSE	TRUE	FALSE	FALSE
NAMPT	TRUE	TRUE	TRUE	TRUE	FALSE	FALSE	FALSE	FALSE	FALSE	FALSE
NCAM1	TRUE	FALSE	FALSE	TRUE	FALSE	TRUE		FALSE	FALSE	FALSE
NCR1	TRUE	FALSE	FALSE	TRUE	FALSE	TRUE		FALSE	FALSE	FALSE
NCR2	TRUE	FALSE	FALSE	TRUE	TRUE	TRUE		FALSE	FALSE	FALSE
NCR3	TRUE	FALSE	FALSE	TRUE	FALSE	TRUE		FALSE	FALSE	FALSE
NFATC1	TRUE	FALSE	FALSE	TRUE	FALSE	TRUE	TRUE	FALSE	FALSE	FALSE
NFATC2	TRUE	FALSE	FALSE	TRUE	FALSE	TRUE	TRUE	FALSE	FALSE	FALSE
NOS2	FALSE	FALSE	TRUE	TRUE	FALSE	FALSE		FALSE	TRUE	FALSE
NOTCH2	FALSE	FALSE	TRUE	TRUE	FALSE	FALSE		FALSE	TRUE	TRUE
NR1H3	FALSE	FALSE	TRUE	TRUE	FALSE	FALSE		FALSE	TRUE	FALSE
NR4A1	TRUE	FALSE	FALSE	TRUE	FALSE	TRUE		FALSE	FALSE	FALSE
NR4A2	TRUE	FALSE	FALSE	TRUE	FALSE	TRUE		FALSE	FALSE	FALSE
NR4A3	TRUE	FALSE	FALSE	TRUE	FALSE	TRUE		FALSE	FALSE	FALSE
NRP1	FALSE	FALSE	TRUE	TRUE	FALSE	FALSE		FALSE	TRUE	TRUE
NT5E	TRUE	FALSE	FALSE	TRUE	FALSE	TRUE		FALSE	FALSE	FALSE
OASL	TRUE	TRUE	TRUE	TRUE	FALSE	FALSE	FALSE	FALSE	FALSE	FALSE
OLR1	FALSE	FALSE	TRUE	TRUE	FALSE	FALSE		FALSE	TRUE	FALSE
PDCD1	TRUE	TRUE	TRUE	TRUE	FALSE	TRUE		TRUE	TRUE	TRUE
PDCD1LG2	TRUE	FALSE	TRUE	TRUE	FALSE	FALSE		FALSE	TRUE	TRUE
PDGFRA	TRUE	FALSE	FALSE	TRUE	FALSE	TRUE		FALSE	FALSE	FALSE
PDGFRB	TRUE	FALSE	FALSE	TRUE	FALSE	TRUE		FALSE	FALSE	FALSE
PF4	TRUE	FALSE	FALSE	TRUE	FALSE	TRUE		FALSE	FALSE	FALSE
PIK3CA	FALSE	FALSE	TRUE	TRUE	FALSE	FALSE		FALSE	TRUE	FALSE
PIK3CB	FALSE	FALSE	TRUE	TRUE	FALSE	FALSE		FALSE	TRUE	FALSE
PIK3CD	FALSE	FALSE	TRUE	TRUE	FALSE	FALSE		FALSE	TRUE	FALSE
PPBP	TRUE	FALSE	FALSE	TRUE	FALSE	TRUE		FALSE	FALSE	FALSE
PRF1	TRUE	FALSE	FALSE	TRUE	FALSE	TRUE		FALSE	FALSE	FALSE
PRSS3	FALSE	TRUE	FALSE	TRUE	FALSE	FALSE		TRUE	FALSE	FALSE
PTGDR	FALSE	FALSE	TRUE	TRUE	FALSE	FALSE	FALSE	FALSE	TRUE	FALSE
PTGDR2	TRUE	FALSE	FALSE	TRUE	FALSE	TRUE		FALSE	FALSE	FALSE
PTPRC	FALSE	FALSE	FALSE	TRUE	TRUE	FALSE		FALSE	FALSE	FALSE
PVR	FALSE	FALSE	TRUE	TRUE	FALSE	FALSE		FALSE	TRUE	FALSE
RAGE	FALSE	FALSE	TRUE	TRUE	FALSE	FALSE		FALSE	TRUE	FALSE
RORC	TRUE	FALSE	FALSE	TRUE	FALSE	TRUE		FALSE	FALSE	FALSE
RTP4	TRUE	TRUE	TRUE	TRUE	FALSE	FALSE	FALSE	FALSE	FALSE	FALSE
RUNX3	TRUE	FALSE	TRUE	TRUE	FALSE	TRUE		FALSE	TRUE	TRUE
RXRA	FALSE	FALSE	TRUE	TRUE	FALSE	FALSE		FALSE	TRUE	FALSE
S100A15	FALSE	FALSE	TRUE	TRUE	FALSE	FALSE		FALSE	TRUE	FALSE
S100A7	FALSE	FALSE	TRUE	TRUE	FALSE	FALSE		FALSE	TRUE	TRUE
S100A8	FALSE	FALSE	TRUE	TRUE	FALSE	FALSE		FALSE	TRUE	TRUE
S100A9	FALSE	FALSE	TRUE	TRUE	FALSE	FALSE		FALSE	TRUE	TRUE
S1PR1	TRUE	FALSE	FALSE	TRUE	FALSE	TRUE		FALSE	FALSE	FALSE
SCARA3	FALSE	FALSE	TRUE	TRUE	FALSE	FALSE		FALSE	TRUE	FALSE
SCARA5	FALSE	FALSE	TRUE	TRUE	FALSE	FALSE		FALSE	TRUE	FALSE
SCARB1	FALSE	FALSE	TRUE	TRUE	FALSE	FALSE		FALSE	TRUE	FALSE
SCARB2	FALSE	FALSE	TRUE	TRUE	FALSE	FALSE		FALSE	TRUE	FALSE
SCARF1	FALSE	FALSE	TRUE	TRUE	FALSE	FALSE		FALSE	TRUE	FALSE
SCARF2	FALSE	FALSE	TRUE	TRUE	FALSE	FALSE		FALSE	TRUE	FALSE
SDC1	FALSE	TRUE	FALSE	TRUE	FALSE	FALSE		TRUE	FALSE	FALSE
SECISBP2L	FALSE	FALSE	TRUE	TRUE	FALSE	FALSE		FALSE	TRUE	TRUE
SELL	TRUE	FALSE	FALSE	TRUE	FALSE	TRUE		FALSE	FALSE	FALSE
SIGLEC1	FALSE	FALSE	TRUE	TRUE	FALSE	FALSE		FALSE	TRUE	TRUE
SIGLEC5	FALSE	FALSE	FALSE	TRUE	FALSE	FALSE		FALSE	FALSE	FALSE
SIGLEC6	FALSE	FALSE	TRUE	TRUE	FALSE	FALSE		FALSE	TRUE	TRUE
SIGLEC8	FALSE	FALSE	TRUE	TRUE	FALSE	FALSE		FALSE	TRUE	FALSE
SIRPA	TRUE	FALSE	TRUE	TRUE	FALSE	TRUE		FALSE	TRUE	TRUE
SOD2	FALSE	FALSE	TRUE	TRUE	FALSE	FALSE		FALSE	TRUE	FALSE
SPI1	TRUE	FALSE	TRUE	TRUE	FALSE	TRUE		FALSE	TRUE	FALSE
SRCRB4D	FALSE	FALSE	TRUE	TRUE	FALSE	FALSE		FALSE	TRUE	FALSE
SSC5D	FALSE	FALSE	TRUE	TRUE	FALSE	FALSE		FALSE	TRUE	FALSE
STAB1	FALSE	FALSE	TRUE	TRUE	FALSE	FALSE		FALSE	TRUE	FALSE
STAB2	FALSE	FALSE	TRUE	TRUE	FALSE	FALSE		FALSE	TRUE	FALSE
STXBP2	TRUE	FALSE	FALSE	TRUE	FALSE	TRUE	TRUE	FALSE	FALSE	FALSE
TACE	FALSE	FALSE	TRUE	TRUE	TRUE	FALSE		TRUE	TRUE	FALSE
TACSTD2	FALSE	FALSE	TRUE	TRUE	FALSE	FALSE		FALSE	TRUE	FALSE
TBX21	TRUE	FALSE	FALSE	TRUE	FALSE	TRUE		FALSE	FALSE	FALSE
TCF3	FALSE	TRUE	FALSE	TRUE	FALSE	FALSE		TRUE	FALSE	FALSE
TCF4	FALSE	FALSE	TRUE	TRUE	TRUE	FALSE		FALSE	TRUE	TRUE
TCF7	TRUE	FALSE	FALSE	TRUE	FALSE	TRUE	TRUE	FALSE	FALSE	FALSE
TCF7	FALSE	FALSE	FALSE	TRUE	FALSE	TRUE	FALSE	FALSE	FALSE	FALSE
TENT5C	TRUE	TRUE	TRUE	TRUE	FALSE	FALSE	FALSE	FALSE	FALSE	FALSE
TFR2	FALSE	FALSE	TRUE	TRUE	FALSE	FALSE		FALSE	TRUE	FALSE
TFRC	FALSE	FALSE	TRUE	TRUE	FALSE	FALSE		FALSE	TRUE	FALSE
TGFB1	TRUE	TRUE	TRUE	TRUE	FALSE	TRUE		TRUE	TRUE	TRUE
TGFB2	TRUE	TRUE	TRUE	TRUE	FALSE	TRUE		TRUE	TRUE	TRUE
THBD	FALSE	FALSE	TRUE	TRUE	FALSE	FALSE		FALSE	TRUE	TRUE
TIGIT	TRUE	FALSE	FALSE	TRUE	FALSE	TRUE		FALSE	FALSE	FALSE
TLR4	FALSE	TRUE	FALSE	TRUE	FALSE	FALSE		TRUE	FALSE	FALSE
TMIGD2	TRUE	FALSE	FALSE	TRUE	FALSE	TRUE	TRUE	FALSE	FALSE	FALSE
TNF	TRUE	TRUE	FALSE	TRUE	TRUE	TRUE		TRUE	FALSE	FALSE
TNFRSF13C	FALSE	TRUE	FALSE	TRUE	TRUE	FALSE		TRUE	FALSE	FALSE
TNFRSF14	TRUE	FALSE	FALSE	TRUE	FALSE	TRUE		FALSE	FALSE	FALSE
TNFRSF18	TRUE	FALSE	FALSE	TRUE	FALSE	TRUE		FALSE	FALSE	FALSE
TNFRSF21	FALSE	FALSE	TRUE	TRUE	TRUE	FALSE		FALSE	TRUE	TRUE
TNFRSF4	TRUE	FALSE	FALSE	TRUE	FALSE	TRUE		FALSE	FALSE	FALSE
TNFRSF9	TRUE	FALSE	FALSE	TRUE	FALSE	TRUE		FALSE	FALSE	FALSE
TNFSF10	TRUE	FALSE	FALSE	TRUE	FALSE	FALSE		FALSE	FALSE	FALSE
TNFSF11	TRUE	FALSE	TRUE	TRUE	FALSE	TRUE		FALSE	TRUE	FALSE
TNFSF4	TRUE	FALSE	FALSE	TRUE	FALSE	FALSE		FALSE	FALSE	FALSE
TNFSF9	FALSE	FALSE	TRUE	TRUE	FALSE	FALSE		FALSE	TRUE	FALSE
TOX	TRUE	FALSE	FALSE	TRUE	FALSE	TRUE		FALSE	FALSE	FALSE
TPSAB1	FALSE	FALSE	TRUE	TRUE	TRUE	FALSE		FALSE	TRUE	FALSE
TPSB2	FALSE	FALSE	TRUE	TRUE	FALSE	FALSE		FALSE	TRUE	FALSE
TPSD1	FALSE	FALSE	TRUE	TRUE	FALSE	FALSE		FALSE	TRUE	FALSE
TRAC	TRUE	FALSE	FALSE	TRUE	TRUE	TRUE		FALSE	FALSE	FALSE
TRBC1	TRUE	FALSE	FALSE	TRUE	TRUE	TRUE		FALSE	FALSE	FALSE
TRBC2	TRUE	FALSE	FALSE	TRUE	TRUE	TRUE		FALSE	FALSE	FALSE
TRDC	TRUE	FALSE	FALSE	TRUE	TRUE	TRUE		FALSE	FALSE	FALSE
TREX1	TRUE	TRUE	TRUE	TRUE	FALSE	FALSE	FALSE	FALSE	FALSE	FALSE
TRGC1	TRUE	FALSE	FALSE	TRUE	TRUE	TRUE		FALSE	FALSE	FALSE
TRGC2	TRUE	FALSE	FALSE	TRUE	TRUE	TRUE		FALSE	FALSE	FALSE
TRIM21	FALSE	FALSE	TRUE	TRUE	FALSE	FALSE		FALSE	TRUE	TRUE
TXLNA	TRUE	FALSE	FALSE	TRUE	FALSE	FALSE		FALSE	FALSE	FALSE
TYRO3	TRUE	FALSE	TRUE	TRUE	FALSE	TRUE		FALSE	TRUE	TRUE
VASP	FALSE	FALSE	TRUE	TRUE	FALSE	FALSE		FALSE	TRUE	FALSE
VCAN	FALSE	FALSE	TRUE	TRUE	FALSE	FALSE		FALSE	TRUE	FALSE
VSIR	TRUE	FALSE	FALSE	TRUE	FALSE	TRUE		FALSE	FALSE	FALSE
VTCN1	FALSE	FALSE	TRUE	TRUE	FALSE	FALSE		FALSE	TRUE	FALSE
XCL1	TRUE	FALSE	FALSE	TRUE	FALSE	FALSE		FALSE	FALSE	FALSE
XCR1	TRUE	FALSE	TRUE	TRUE	FALSE	FALSE		FALSE	TRUE	TRUE
ZBTB46	FALSE	FALSE	TRUE	TRUE	FALSE	FALSE		FALSE	TRUE	TRUE
ZEB2	FALSE	FALSE	TRUE	TRUE	TRUE	FALSE		FALSE	TRUE	FALSE
